# Spatial and Temporal Regulation of Parent-of-Origin Allelic Expression in the Endosperm

**DOI:** 10.1101/2022.01.29.478178

**Authors:** Yuri S. van Ekelenburg, Karina S. Hornslien, Tom Van Hautegem, Matyáš Fendrych, Gert Van Isterdael, Katrine N. Bjerkan, Jason R. Miller, Moritz K. Nowack, Paul E. Grini

**Author notes:** Author Contributions: PEG, MKN designed the research; YSvE, TvH, MF, KNB, GvI, MNK & PEG performed the experiments; YSvE, KSH, TvH, MF, JRM, MNK & PEG analyzed and discussed the data; YSvE, KSH & PEG wrote the article; All authors revised and approved the article.

## Abstract

Genomic imprinting promotes differential expression of parental alleles in the endosperm of flowering plants, and is regulated by epigenetic modification such as DNA methylation and histone tail modifications in chromatin. After fertilization, the endosperm develops through a syncytial stage before it cellularizes and becomes a nutrient source for the growing embryo. Both in early and late endosperm development regional compartmentalization has been shown, and different transcriptional domains suggest divergent spatial and temporal regional functions. The analysis of the role of parent-of-origin allelic expression in the endosperm as a whole and also investigation of domain specific functions has been hampered by the availability of the tissue for high-throughput transcriptome analyses and contamination from surrounding tissue. Here we have used Fluorescence-Activated Nuclear Sorting (FANS) of nuclear targeted eGFP fluorescent genetic markers to capture parental specific allelic expression from different developmental stages and specific endosperm domains. This RNASeq approach allows us to successfully identify differential genomic imprinting with temporal and spatial resolution. In a systematic approach we report temporal regulation of imprinted genes in the endosperm as well as region specific imprinting in endosperm domains. Our data identifies loci that are spatially differentially imprinted in one domain of the endosperm while biparentally expressed in other domains. This suggests that regulation of genomic imprinting is dynamic and challenges the canonical mechanisms for genomic imprinting.
