## Supplementary material for "Spatial and Temporal Regulation of Parent-of-Origin Allelic Expression in the Endosperm": SData 1 Sequencing information FINISHED.xlsx

### Sheet: README
Sheet name	Domain marker lines sequencing and mapping
Description	General summary of sequencing, mapping and read assessment for RNA from endosperm domain marker lines
Column A	Marker line and replicate from which RNA was obtained
Column B	Days after pollination at which RNA was obtained
Column C	Number of siliques from which seeds were collected and RNA was isolated
Column D	Number of read pairs sequenced
Column E	Number of read pairs trimmed and quality controlled
Column F	Number of read pairs mapped to our pilon built reference transcriptomes
Column G	Mapping rate of read pairs mapped to our pilon built reference transcriptomes
Column H	Number of read pairs that were correlated to come from rRNA using HTStream
Column I	Percentage of read pairs that originate from rRNA
Column J	Number of read pairs for which the origin is unkown
Column K	Percentage of read pairs for which the origin is unknown
Sheet name	Pilon process assessment
Description	Comparison of mapping rates of homozygous reads to ARAPORT11 and the pilon built reference transcriptomes
Column A	Ecotype from which RNA was obtained
Column B	Seed stage from which RNA was obtained
Column C	Replicate number
Column D	Number of read pairs sequenced
Column E	Number of read pairs trimmed and quality controlled
Column F	Number of read pairs mapped to ARAPORT11
Column G	Mapping rate of read pairs mapped to ARAPORT11
Column H	Number of read pairs mapped to reference transcriptome after ten rounds of pilon
Column I	Mapping rate of read pairs mapped to reference transcriptome after ten rounds of pilon
Column J	Improvement of the mapping rate between initial mapping to ARAPORT11 and the final pilon built reference transcriptome

### Sheet: Domain marker lines sequencing 
	Days after pollination	Siliques per replicate	Read pairs		Read pairs mapped
Marker			Sequenced	Trimmed	Reference transcriptomes*	mapping rate	rDNA**	rDNA percentage	Unknown***	Percentage
EE1pos	4	40	107102633	44257724	11296595	0.255246	27740043	0.626784	5221086	0.11797
EE3pos	4	40	127991405	67721725	19408875	0.286597	38408719	0.567155	9904131	0.146247
EE4pos	4	40	113920488	56184225	14760248	0.262712	32261782	0.574214	9162195	0.163074
DAL1-5-2pos	7	20	89576633	33181906	15224248	0.458812	9631387	0.29026	8326271	0.250928
DAL1-5-4pos	7	20	86129508	29335039	4073319	0.138855	16592988	0.565637	8668732	0.295508
ESR2pos	7	20	77631403	23262313	13868892	0.596196	2509789	0.107891	6883632	0.295913
ESR3pos	7	20	79254348	25230398	13507879	0.535381	4376731	0.173471	7345788	0.291148
ESR4pos	7	20	81398049	23607976	12232817	0.518165	3790277	0.160551	7584882	0.321285
TE1-2pos	7	20	88536437	30466667	12422183	0.40773	9596690	0.31499	8447794	0.27728
TE1-3pos	7	20	86455034	30375782	8531173	0.280854	14751149	0.485622	7093460	0.233524
TE1-4pos	7	20	107620526	45248922	16507628	0.364818	18936884	0.418505	9804410	0.216677
*	Number of read pairs mapped to the final pilon generated reference transcriptomes for Col-0 and Tsu-1 (mapped with Bowtie setting BEST 2).
**	Number of reads that were screened for rRNA hits using HTStream version 1.3.0 (https://github.com/s4hts/HTStream) script hts_SeqScreener.
***	Number of reads for which the origin has not been found.

### Sheet: Pilon process assessment
			Read pairs
Ecotype	Stage	BR	Sequenced	Trimmed	Mapped to ARAPORT11	mapping rate	Mapped to round 10 reference transcriptome*	mapping rate	Mapping rate improvement
Col-0	Early	1	51273396	51107929	41241795	0.806955	41805281	0.81798	0.0110254
		2	41984023	41792027	34066342	0.81514	34513477	0.825839	0.0106991
		3	40432938	40276681	32371323	0.803724	32821593	0.814903	0.0111794
Col-0	Late	1	46799745	46667631	39766512	0.852122	40012974	0.857403	0.00528122
		2	46813180	46689165	39807070	0.852598	40050185	0.857805	0.0052071
		3	38472318	38373281	32799523	0.854749	32991348	0.859748	0.00499892
Tsu-1	Early	1	43610777	43482670	36034399	0.828707	36542989	0.840404	0.0116964
		2	49933658	49770701	41241675	0.828634	41822231	0.840298	0.0116646
		3	40977973	40864596	33808593	0.827332	34320536	0.83986	0.0125278
Tsu-1	Late	1	47721283	47618061	40204839	0.844319	40623849	0.853119	0.00879939
		2	61352494	60735473	52320583	0.86145	52846400	0.870108	0.00865749
		3	45396718	45282197	37908340	0.837158	38298768	0.84578	0.00862211
*	Number of read pairs mapped to the final pilon generated reference transcriptome for Col-0 or Tsu-1 (Col-0 reads mapped to Col-0 and Tsu-1 reads mapped to Tsu-1).
