## Supplementary material for "Spatial and Temporal Regulation of Parent-of-Origin Allelic Expression in the Endosperm": SData 7 Identified imprinted genes in other studies FINISHED.xlsx

### Sheet: README
Sheet name	Identified imprinted genes
Description	Identified MEGs and PEGs in various other imprinting studies; only moderate-strong-very strong imprinted genes were selected if specified
Column A	Identified MEGs in Pignatta et al. 2014
Column B	Identified PEGs in Pignatta et al. 2014
Column C	Identified MEGs in Hornslien et al. 2019
Column D	Identified PEGs in Hornslien et al. 2019
Column E	Identified MEGs in Del Toro-De León et al. 2019
Column F	Identified PEGs in Del Toro-De León et al. 2019
Column G	Identified MEGs in Picard et al. 2021 except weak MEGs
Column H	Identified PEGs in Picard et al. 2021 except weak PEGs

### Sheet: Identified imprinted genes
Pignatta et al. 2014		Hornslien et al. 2019		Del Toro-De León et al. 2019		Picard et al. 2021
MEGs	PEGs	MEGs	PEGs	MEGs	PEGs	MEGs	PEGs
AT1G01420	AT1G08600	AT1G01530	AT1G11810	AT1G29680	AT1G53690	AT1G02530	AT1G17780
AT1G02000	AT1G11660	AT1G04540	AT1G17770	AT2G05914	AT2G25560	AT1G05260	AT1G31630
AT1G02530	AT1G17770	AT1G06470	AT1G23320	AT3G21490	AT4G26830	AT1G07090	AT1G31640
AT1G02570	AT1G17790	AT1G07705	AT1G34650	AT1G04280	AT3G58640	AT1G07720	AT1G47490
AT1G02660	AT1G20816	AT1G08030	AT1G48910	AT5G06930	AT5G40600	AT1G08810	AT1G49600
AT1G03150	AT1G20900	AT1G11420	AT1G49290	AT3G03770	AT5G54350	AT1G09540	AT1G56400
AT1G05120	AT1G20910	AT1G11580	AT1G55560	AT4G16380	AT5G28850	AT1G10640	AT1G57800
AT1G05320	AT1G22090	AT1G14230	AT1G60400	AT1G31550	AT4G08510	AT1G12090	AT1G60400
AT1G08220	AT1G22710	AT1G14580	AT1G65330	AT1G13360	AT1G19380	AT1G12180	AT1G65330
AT1G09290	AT1G26620	AT1G16290	AT1G65360	AT1G43886	AT2G38590	AT1G14520	AT2G07435
AT1G09540	AT1G28630	AT1G17860	AT1G66630	AT4G09890	AT4G10160	AT1G17200	AT2G21930
AT1G09850	AT1G28640	AT1G17950	AT1G67820	AT1G43030	AT4G22360	AT1G19940	AT2G40520
AT1G10550	AT1G30330	AT1G19140	AT2G20160	AT5G39995	AT5G50840	AT1G20010	AT2G42640
AT1G10560	AT1G31630	AT1G19640	AT2G25700	AT4G37520	AT5G28145	AT1G20680	AT3G11310
AT1G11850	AT1G31640	AT1G20140	AT2G32370	AT2G13115	AT5G44520	AT1G20730	AT3G13010
AT1G14520	AT1G35190	AT1G20690	AT2G36560	AT2G44940	AT2G47820	AT1G23205	AT4G05470
AT1G17860	AT1G47490	AT1G20730	AT2G47030	AT5G21105	AT3G49770	AT1G24020	AT4G05475
AT1G20230	AT1G48910	AT1G21790	AT3G01270	AT5G35935	AT2G32275	AT1G24540	AT4G24650
AT1G20380	AT1G49600	AT1G22040	AT3G05610	AT3G62650	AT3G47030	AT1G29660	AT4G31900
AT1G20490	AT1G50260	AT1G22180	AT3G19160	AT1G23040	AT5G39560	AT1G30530	AT5G22600
AT1G20680	AT1G56400	AT1G23360	AT3G28750	AT3G46770	AT1G35183	AT1G31935	AT5G62110
AT1G20795	AT1G57800	AT1G27000	AT3G49770	AT5G62210	AT3G11160	AT1G51500	AT1G03445
AT1G21010	AT1G57820	AT1G27130	AT3G50720	AT5G17380	AT4G37440	AT1G52400	AT1G07705
AT1G21910	AT1G59890	AT1G27600	AT3G62230	AT5G13140	AT3G12190	AT1G55260	AT1G08600
AT1G24020	AT1G60220	AT1G32120	AT4G05470	AT5G15780	AT4G03610	AT1G56100	AT1G13390
AT1G27130	AT1G60410	AT1G35660	AT4G10160	AT5G02540	AT5G10950	AT1G61095	AT1G17580
AT1G29080	AT1G61320	AT1G43020	AT4G11400	AT3G50590	AT3G24250	AT1G61255	AT1G20910
AT1G32120	AT1G63020	AT1G43800	AT4G11940	AT1G10020	AT1G60400	AT1G61720	AT1G26620
AT1G33260	AT1G65760	AT1G44750	AT5G15140	AT1G17500	AT4G13490	AT1G62333	AT1G47500
AT1G33840	AT1G65890	AT1G52460	AT4G23110	AT4G00114	AT1G67035	AT1G62480	AT1G47870
AT1G34060	AT1G67220	AT1G53520	AT5G26700	AT3G23970	AT1G44780	AT1G62800	AT1G48910
AT1G34790	AT1G67820	AT1G54170	AT4G31900	AT5G61200	AT4G22370	AT1G62990	AT1G54440
AT1G35186	AT1G70560	AT1G54570	AT5G50470	AT1G65295	AT2G44925	AT1G64900	AT1G57820
AT1G35350	AT1G77030	AT1G55050	AT5G54095	AT4G03945	AT3G51120	AT1G65060	AT1G60220
AT1G35630	AT2G03340	AT1G55920	AT5G54350	AT1G06550	AT1G07700	AT1G67265	AT1G67820
AT1G41830	AT2G17310	AT1G57590		AT5G50915	AT2G24696	AT1G69850	AT1G74530
AT1G43000	AT2G20310	AT1G59930		AT3G18300	AT4G04601	AT1G70985	AT1G77080
AT1G45249	AT2G21710	AT1G60220		AT4G21820	AT3G45750	AT1G70990	AT2G19390
AT1G47610	AT2G25560	AT1G60440		AT5G56530	AT5G55660	AT1G72260	AT2G20170
AT1G47740	AT2G30970	AT1G62660		AT5G18550	AT3G11150	AT1G75750	AT2G24696
AT1G49640	AT2G32370	AT1G63010		AT2G05790	AT5G22788	AT1G75900	AT2G25560
AT1G51035	AT2G36560	AT1G63090		AT1G20680	AT3G02710	AT1G77520	AT2G25700
AT1G51080	AT2G40520	AT1G63220		AT5G52280	AT1G49250	AT1G78020	AT2G32275
AT1G51355	AT2G42640	AT1G64630		AT1G29820	AT2G41650	AT2G01520	AT3G13340
AT1G51460	AT3G08040	AT1G64750		AT3G21310	AT3G09340	AT2G01660	AT3G24280
AT1G51680	AT3G11310	AT1G65860		AT4G23880	AT3G49450	AT2G05770	AT3G42806
AT1G54490	AT3G13010	AT1G67500		AT3G28940	AT4G16810	AT2G06925	AT3G47030
AT1G54940	AT3G14205	AT1G69530		AT5G40250	AT1G24130	AT2G08045	AT3G60350
AT1G55650	AT3G15340	AT1G70580		AT5G42930	AT5G05710	AT2G08055	AT4G08510
AT1G56720	AT3G16320	AT1G70890		AT1G69760	AT5G50350	AT2G10260	AT4G08590
AT1G59720	AT3G20750	AT1G71100		AT2G31560	AT3G50730	AT2G17710	AT4G10150
AT1G59760	AT3G21220	AT1G71210		AT5G67200	AT2G42110	AT2G22970	AT4G10730
AT1G59930	AT3G25700	AT1G71270		AT1G62480	AT2G20170	AT2G23550	AT4G11400
AT1G60000	AT3G26270	AT1G71850		AT5G42680	AT1G60410	AT2G23910	AT4G12120
AT1G60700	AT3G29152	AT1G71940		AT3G05160	AT4G13615	AT2G24340	AT4G16810
AT1G61255	AT3G45090	AT1G73500		AT3G01690	AT3G08620	AT2G26250	AT4G16845
AT1G62225	AT3G47030	AT1G76250		AT3G54790	AT5G17510	AT2G27385	AT4G23110
AT1G62333	AT3G49770	AT1G77000		AT3G17950	AT4G10730	AT2G28870	AT5G06280
AT1G62790	AT3G51120	AT1G78830		AT3G51238	AT3G01250	AT2G32690	AT5G10950
AT1G62800	AT3G51895	AT1G79530		AT1G73740	AT5G23380	AT2G34490	AT5G11460
AT1G65060	AT3G60360	AT1G80190		AT5G04020	AT1G67325	AT2G35670	AT5G14960
AT1G67265	AT4G02290	AT2G02960		AT2G14080	AT3G49350	AT2G37040	AT5G17510
AT1G67510	AT4G02480	AT2G03090		AT4G31000	AT2G23840	AT2G37300	AT5G20320
AT1G68725	AT4G02733	AT2G04620		AT5G13660	AT5G64130	AT2G42830	AT5G26210
AT1G69520	AT4G03610	AT2G13560		AT2G06840	AT3G11310	AT2G46960	AT5G28850
AT1G69820	AT4G05475	AT2G15280		AT5G47330	AT5G07160	AT2G47240	AT5G28900
AT1G70130	AT4G08590	AT2G17990		AT4G27280	AT1G74510	AT3G02310	AT5G38600
AT1G70420	AT4G10730	AT2G18280		AT5G42440	AT3G06950	AT3G04280	AT5G39550
AT1G70700	AT4G11400	AT2G18880		AT2G39850	AT2G23530	AT3G08770	AT5G40600
AT1G73090	AT4G13460	AT2G19430		AT1G52565	AT5G63740	AT3G09950	AT5G50350
AT1G73500	AT4G13490	AT2G19480		AT1G53640	AT1G01310	AT3G13540	AT5G50840
AT1G74350	AT4G13495	AT2G20780		AT5G07505	AT1G47920	AT3G15353	AT5G51590
AT1G75110	AT4G13610	AT2G24740		AT3G08920	AT5G24430	AT3G16370	AT5G53150
AT1G77090	AT4G15900	AT2G26280		AT5G08360	AT2G11910	AT3G18560	AT5G63740
AT1G77960	AT4G17486	AT2G27040		AT4G32090	AT2G40520	AT3G20520
AT1G80610	AT4G18890	AT2G28380		AT1G61255	AT1G16000	AT3G21500
AT1TE42205	AT4G20800	AT2G29570		AT1G70820	AT2G17305	AT3G22840
AT1TE52715	AT4G23110	AT2G30160		AT4G23870	AT1G11482	AT3G25780
AT1TE55920	AT4G23120	AT2G30590		AT5G22460	AT5G51490	AT3G26450
AT2G01130	AT4G25500	AT2G31360		AT4G10060	AT2G42640	AT3G27200
AT2G01300	AT4G31900	AT2G32750		AT4G10655	AT5G38600	AT3G28050
AT2G01422	AT4G33440	AT2G32990		AT4G29570	AT1G67820	AT3G28200
AT2G01670	AT5G03220	AT2G34200		AT2G37130	AT5G42670	AT3G28917
AT2G03110	AT5G10140	AT2G34260		AT2G32500	AT1G61080	AT3G44720
AT2G03810	AT5G10950	AT2G34880		AT4G12870	AT5G57580	AT3G49780
AT2G05350	AT5G11460	AT2G35010		AT2G10940	AT4G11100	AT3G51238
AT2G05370	AT5G14960	AT2G35670		AT1G36730	AT4G19900	AT3G52840
AT2G05914	AT5G22470	AT2G36010		AT5G49760	AT1G17780	AT3G54140
AT2G06050	AT5G22600	AT2G36310		AT2G47485	AT3G16320	AT3G55120
AT2G10260	AT5G23380	AT2G36760		AT4G37250	AT5G50470	AT3G58780
AT2G11810	AT5G26210	AT2G37390		AT5G59700	AT2G38185	AT3G62730
AT2G12462	AT5G39550	AT2G39220		AT1G43000	AT2G38195	AT4G00360
AT2G14850	AT5G39560	AT2G39300		AT5G01750	AT5G59370	AT4G00540
AT2G16960	AT5G50310	AT2G39650		AT5G47530	AT1G65360	AT4G01430
AT2G17690	AT5G50490	AT2G40030		AT5G51950	AT1G31640	AT4G01480
AT2G20780	AT5G52370	AT2G41040		AT1G62333	AT5G28680	AT4G09820
AT2G21130	AT5G53150	AT2G43690		AT1G01490	AT3G60350	AT4G09960
AT2G21830	AT5G57380	AT2G46650		AT3G50540	AT2G40360	AT4G12290
AT2G23080	AT5G57390	AT2G46990		AT3G24480	AT5G51590	AT4G12870
AT2G24350	AT5G60760	AT2G47230		AT3G56230	AT2G01320	AT4G12890
AT2G24740	AT5G62110	AT3G01060		AT1G73620	AT5G44640	AT4G12900
AT2G27385	AT5G63040	AT3G03305		AT3G15770	AT2G25630	AT4G12960
AT2G27389	AT5G67120	AT3G06860		AT1G78450	AT5G45300	AT4G14746
AT2G30010		AT3G07190		AT1G52470	AT5G20320	AT4G15160
AT2G31070		AT3G08040		AT1G71970	AT3G62800	AT4G15210
AT2G32150		AT3G08620		AT1G20490	AT5G14960	AT4G15400
AT2G32750		AT3G08840		AT5G61120	AT2G30580	AT4G15750
AT2G33280		AT3G11200		AT5G43190	AT4G15910	AT4G16563
AT2G34090		AT3G12110		AT5G14390	AT4G35700	AT4G17480
AT2G34880		AT3G14205		AT1G18760	AT4G23110	AT4G18960
AT2G34890		AT3G16720		AT3G06130	AT4G29060	AT4G22110
AT2G35670		AT3G17250		AT4G17670	AT1G68290	AT4G22880
AT2G36050		AT3G18210		AT3G04980	AT4G02780	AT4G25830
AT2G38250		AT3G19350		AT4G13100	AT5G24280	AT4G26420
AT2G40960		AT3G21580		AT3G23950	AT1G14900	AT4G27435
AT2G41150		AT3G21720		AT3G03150	AT1G67220	AT4G33220
AT2G41940		AT3G22680		AT4G18970	AT2G32370	AT4G34138
AT2G41990		AT3G22810		AT1G35180	AT4G24650	AT4G35840
AT2G42430		AT3G22968		AT2G06140	AT5G19280	AT4G36250
AT2G45650		AT3G23060		AT1G53340	AT1G17420	AT4G38770
AT2G45840		AT3G23780		AT5G15995	AT1G36000	AT4G39510
AT2G46735		AT3G25250		AT3G20450	AT3G53130	AT4G40010
AT2G47020		AT3G25260		AT3G25130	AT5G65070	AT5G01790
AT2G47115		AT3G25540		AT5G24180	AT3G21220	AT5G02540
AT2G48010		AT3G25710		AT5G47350	AT1G22050	AT5G07220
AT3G02110		AT3G26410		AT1G61097	AT5G66850	AT5G07990
AT3G03320		AT3G26650		AT1G23880	AT1G70750	AT5G08260
AT3G04200		AT3G26990		AT1G35790	AT2G42070	AT5G10180
AT3G04420		AT3G27150		AT5G41630	AT4G08590	AT5G10380
AT3G04980		AT3G27640		AT5G27950	AT4G29460	AT5G13930
AT3G05600		AT3G27980		AT1G09440	AT2G20180	AT5G14410
AT3G06130		AT3G43520		AT4G39320	AT5G39890	AT5G14920
AT3G07570		AT3G43540		AT1G34640	AT4G15900	AT5G15800
AT3G09050		AT3G43920		AT2G30362	AT5G58600	AT5G17220
AT3G09520		AT3G44370		AT2G23910	AT5G60100	AT5G20700
AT3G09950		AT3G45090		AT2G29670	AT3G25165	AT5G20740
AT3G10960		AT3G45870		AT2G40820	AT1G47500	AT5G24410
AT3G12690		AT3G49500		AT4G13190	AT3G27460	AT5G24910
AT3G13430		AT3G49660		AT1G72645	AT1G70440	AT5G26120
AT3G14660		AT3G49680		AT3G51950	AT3G24280	AT5G34862
AT3G15290		AT3G49730		AT2G31930	AT1G73100	AT5G39130
AT3G15820		AT3G50060		AT4G26920	AT1G17770	AT5G39220
AT3G19650		AT3G51895		AT1G33470	AT2G20080	AT5G42800
AT3G20450		AT3G53000		AT4G30020	AT5G20930	AT5G44360
AT3G20470		AT3G53370		AT4G14380	AT1G57820	AT5G45670
AT3G20620		AT3G54100		AT5G01780	AT1G57800	AT5G47330
AT3G22560		AT3G55320		AT1G55450	AT2G29890	AT5G47350
AT3G24542		AT3G55420		AT2G47895	AT1G48910	AT5G49180
AT3G26450		AT3G57220		AT2G47350		AT5G49360
AT3G26770		AT3G58470		AT4G10955		AT5G50790
AT3G27130		AT3G59640		AT3G06990		AT5G51950
AT3G28155		AT3G61620		AT4G15765		AT5G59310
AT3G28899		AT3G61740		AT3G21320		AT5G59320
AT3G28917		AT3G62130		AT2G17710		AT5G62210
AT3G29630		AT4G00220		AT5G44530		AT5G67360
AT3G33528		AT4G00231		AT1G35770		AT1G01610
AT3G43720		AT4G00540		AT3G15530		AT1G02190
AT3G44720		AT4G00550		AT3G12710		AT1G04580
AT3G45070		AT4G00570		AT5G42530		AT1G05850
AT3G45080		AT4G00730		AT2G35470		AT1G08830
AT3G47600		AT4G00780		AT1G01800		AT1G11840
AT3G50060		AT4G01840		AT1G20730		AT1G17620
AT3G50960		AT4G02700		AT5G49800		AT1G17840
AT3G52480		AT4G03110		AT5G44230		AT1G19700
AT3G52740		AT4G09580		AT5G16030		AT1G24260
AT3G54100		AT4G09900		AT5G66670		AT1G25510
AT3G54150		AT4G10640		AT5G62350		AT1G27950
AT3G54880		AT4G11130		AT2G10260		AT1G30220
AT3G55420		AT4G11320		AT4G13160		AT1G45130
AT3G56060		AT4G12080		AT2G13410		AT1G51355
AT3G60550		AT4G12590		AT3G16370		AT1G51760
AT3G60690		AT4G12790		AT3G30300		AT1G52030
AT3G61140		AT4G13345		AT5G35480		AT1G52880
AT3G61420		AT4G13460		AT4G23820		AT1G59930
AT3G61610		AT4G15380		AT1G25510		AT1G61800
AT3TE64215		AT4G15900		AT2G26520		AT1G62790
AT3TE66875		AT4G16760		AT5G13400		AT1G65980
AT4G00220		AT4G17486		AT2G21180		AT1G66200
AT4G00360		AT4G18400		AT2G13463		AT1G72970
AT4G00540		AT4G18800		AT4G17680		AT1G73080
AT4G00750		AT4G19120		AT3G55710		AT1G76890
AT4G01060		AT4G20830		AT5G37730		AT1G77960
AT4G01410		AT4G21430		AT2G27500		AT1G78210
AT4G02910		AT4G21630		AT1G22910		AT1G78570
AT4G03820		AT4G21760		AT5G38190		AT2G01850
AT4G03945		AT4G24130		AT1G49450		AT2G02000
AT4G04580		AT4G24740		AT4G05340		AT2G02990
AT4G04670		AT4G25100		AT2G21420		AT2G03510
AT4G07507		AT4G25280		AT3G13277		AT2G04780
AT4G09460		AT4G25530		AT5G26850		AT2G05790
AT4G11680		AT4G26140		AT1G55440		AT2G17690
AT4G12450		AT4G26410		AT1G26930		AT2G19570
AT4G12870		AT4G26640		AT3G28540		AT2G22670
AT4G12900		AT4G29530		AT5G10770		AT2G23130
AT4G15380		AT4G31060		AT3G55420		AT2G25540
AT4G15530		AT4G31080		AT3G05670		AT2G28900
AT4G16380		AT4G31180		AT2G24970		AT2G29670
AT4G17483		AT4G31720		AT2G40280		AT2G30490
AT4G17500		AT4G31770		AT3G47560		AT2G32720
AT4G18150		AT4G32120		AT1G74440		AT2G33770
AT4G18650		AT4G32500		AT5G47150		AT2G35760
AT4G19120		AT4G32850		AT3G26450		AT2G38540
AT4G19520		AT4G35050		AT2G32560		AT2G39400
AT4G21215		AT4G35740		AT4G15160		AT2G41990
AT4G23020		AT4G36220		AT5G67488		AT2G42860
AT4G24150		AT4G36830		AT2G21430		AT2G45470
AT4G24230		AT4G38960		AT1G20795		AT2G47115
AT4G25530		AT4G39390		AT3G18295		AT2G47485
AT4G26420		AT4G39690		AT5G46780		AT3G03150
AT4G29570		AT4G39955		AT3G20340		AT3G09390
AT4G30280		AT5G02630		AT2G05915		AT3G11660
AT4G31060		AT5G02880		AT5G66310		AT3G11690
AT4G31370		AT5G03240		AT1G29660		AT3G16520
AT4G32000		AT5G03280		AT3G47250		AT3G17820
AT4G32040		AT5G03370		AT3G27999		AT3G18490
AT4G32810		AT5G04560		AT4G00780		AT3G20210
AT4G33820		AT5G06500		AT3G33528		AT3G20470
AT4G33945		AT5G06670		AT3G14240		AT3G23060
AT4G34120		AT5G07130		AT2G33845		AT3G23600
AT4G35840		AT5G07460		AT1G78865		AT3G23820
AT4G36945		AT5G08360		AT1G45010		AT3G26440
AT4G37290		AT5G09900		AT5G49400		AT3G43720
AT4G37660		AT5G10950		AT5G48650		AT3G45970
AT4G39955		AT5G11310		AT5G35375		AT3G49270
AT5G01100		AT5G11460		AT5G62890		AT3G51240
AT5G01170		AT5G12170		AT5G03120		AT3G53420
AT5G01640		AT5G12840		AT1G24010		AT3G60160
AT5G03210		AT5G14620		AT1G65090		AT3G60900
AT5G03280		AT5G15470		AT2G02780		AT4G09030
AT5G04340		AT5G18960		AT4G36790		AT4G11402
AT5G07970		AT5G19600		AT4G21620		AT4G12910
AT5G10190		AT5G20000		AT3G52480		AT4G13840
AT5G11430		AT5G21150		AT4G27240		AT4G14030
AT5G13270		AT5G22440		AT2G20721		AT4G14440
AT5G13500		AT5G22920		AT1G43970		AT4G16380
AT5G13960		AT5G23210		AT3G24614		AT4G21570
AT5G17165		AT5G23340		AT5G24580		AT4G21960
AT5G17320		AT5G24240		AT5G35914		AT4G23400
AT5G18550		AT5G24460		AT5G03380		AT4G25530
AT5G21100		AT5G24810		AT4G15053		AT4G25960
AT5G23230		AT5G26650		AT5G58520		AT4G26590
AT5G23260		AT5G27960		AT1G35242		AT4G29680
AT5G23330		AT5G28530		AT1G33600		AT4G30470
AT5G24390		AT5G35490		AT1G75460		AT4G34050
AT5G24410		AT5G36210		AT3G28200		AT4G36360
AT5G24655		AT5G37560		AT3G19370		AT4G37520
AT5G24790		AT5G38140		AT1G69080		AT4G39210
AT5G25930		AT5G40600		AT4G17660		AT5G02190
AT5G26220		AT5G41260		AT5G18720		AT5G04530
AT5G26610		AT5G41610		AT1G05320		AT5G04750
AT5G35120		AT5G41850		AT2G16960		AT5G05270
AT5G35375		AT5G42670		AT5G53100		AT5G08640
AT5G35490		AT5G42690		AT5G45670		AT5G11230
AT5G37000		AT5G43780		AT5G18460		AT5G12170
AT5G37560		AT5G46230		AT2G46150		AT5G14130
AT5G37600		AT5G46540		AT1G70100		AT5G20830
AT5G38140		AT5G47620		AT4G28570		AT5G21105
AT5G40360		AT5G47770		AT4G32140		AT5G22460
AT5G40890		AT5G47790		AT1G54020		AT5G23530
AT5G41830		AT5G48650		AT5G28773		AT5G24420
AT5G42380		AT5G48970		AT1G57980		AT5G35490
AT5G42930		AT5G49160		AT1G58602		AT5G39190
AT5G43420		AT5G49810		AT5G53900		AT5G47150
AT5G43740		AT5G49830		AT4G03580		AT5G48880
AT5G43870		AT5G49890		AT1G19740		AT5G49040
AT5G44005		AT5G49900		AT5G44065		AT5G51550
AT5G44750		AT5G53150		AT2G04110		AT5G51750
AT5G45980		AT5G54400		AT3G56470		AT5G52810
AT5G46040		AT5G54530		AT2G24280		AT5G55250
AT5G46080		AT5G54650		AT5G03795		AT5G58500
AT5G48120		AT5G57900		AT3G23930		AT5G59290
AT5G48545		AT5G58030		AT3G61118		AT5G59845
AT5G52882		AT5G58550		AT4G23670		AT5G64850
AT5G55700		AT5G62140		AT4G02100		AT5G67600
AT5G57035		AT5G64400		AT3G07620		AT5G67620
AT5G58190		AT5G65160		AT1G75190
AT5G59920		AT5G65870		AT2G27389
AT5G61600		AT5G66100		AT3G61340
AT5G63225		AT5G66250		AT3G61160
AT5G63510		AT5G66750		AT4G19380
AT5G64260		AT5G66910		AT3G15940
AT5G65110		AT5G66985		AT5G54630
AT5G66600				AT2G10608
AT5G66920				AT5G20700
AT5G67620				AT5G60140
				AT1G69520
				AT1G07220
				AT1G34580
				AT1G64800
				AT1G50290
				AT1G48750
				AT1G64610
				AT1G20550
				AT4G04145
				AT2G47010
				AT1G32920
				AT3G05220
				AT4G15390
				AT2G24550
				AT3G18773
				AT4G17480
				AT1G69523
				AT5G22050
				AT5G44020
				AT4G37080
				AT2G23360
				AT3G02560
				AT2G12462
				AT3G19550
				AT5G03110
				AT5G11600
				AT2G44230
				AT5G54660
				AT3G44175
				AT2G26100
				AT1G29670
				AT5G19140
				AT5G44360
				AT1G66810
				AT2G30240
				AT4G00870
				AT2G40140
				AT3G24420
				AT5G62620
				AT4G01070
				AT4G17460
				AT4G37790
				AT1G55650
				AT2G26190
				AT4G10920
				AT3G16630
				AT1G24170
				AT2G39400
				AT3G63210
				AT4G17880
				AT4G21960
				AT5G27360
				AT2G37970
				AT1G23090
				AT1G21460
				AT5G23660
				AT4G15920
				AT3G14770
				AT2G34150
				AT5G45050
				AT5G45340
				AT1G78490
				AT2G46960
				AT4G37310
				AT4G00360
				AT2G45970
				AT1G64900
				AT3G21500
				AT1G56450
				AT4G03415
				AT2G26250
				AT1G04220
				AT5G43760
				AT1G07720
				AT1G68530
				AT1G17745
				AT1G65060
				AT3G49360
				AT5G67030
				AT5G66070
				AT2G46225
				AT5G42030
				AT1G67080
				AT1G45249
				AT1G62380
				AT5G42480
				AT2G36840
				AT1G16880
				AT2G16700
				AT2G33385
				AT5G16370
				AT5G19220
				AT2G45650
				AT2G24270
				AT5G42650
				AT5G08370
				AT2G28100
				AT1G30000
				AT1G77380
				AT4G36920
				AT4G21990
				AT4G19180
				AT4G09030
				AT4G26320
				AT5G11740
				AT2G27880
				AT3G44720
				AT5G22630
				AT5G42050
				AT1G62800
				AT3G18490
				AT3G28270
				AT4G25960
				AT3G21250
				AT1G51500
				AT1G51460
				AT3G55110
				AT3G16340
				AT2G37300
				AT1G75310
				AT1G34310
				AT1G35520
				AT1G35240
				AT1G34390
				AT3G07390
				AT3G45260
				AT1G61720
				AT2G22850
				AT5G52060
				AT1G19700
				AT4G34610
				AT1G58180
				AT3G13750
				AT1G26560
				AT1G60260
				AT4G15210
				AT2G32290
				AT1G61810
				AT5G49360
				AT1G02640
				AT1G75380
				AT5G61900
				AT1G10060
				AT4G15400
				AT4G39400
				AT3G30180
				AT5G63160
				AT1G66400
				AT5G42380
				AT3G50770
				AT1G17200
				AT3G14380
				AT4G16442
				AT2G35760
				AT2G37200
				AT1G20620
				AT5G25110
				AT5G10860
				AT3G26740
				AT3G44260
				AT1G21250
				AT4G38190
				AT4G24000
				AT1G25330
				AT5G05270
				AT5G40890
				AT4G17090
				AT1G05490
				AT2G30490
				AT1G15950
				AT1G20440
				AT5G03190
				AT3G02380
				AT2G24790
				AT5G48560
				AT3G63120
				AT1G69570
				AT5G28020
				AT5G40380
				AT2G32720
				AT2G40890
				AT1G75450
				AT4G02860
				AT5G48485
				AT3G16240
				AT4G25640
				AT1G48320
				AT4G30340
				AT5G42800
				AT5G48490
				AT3G12610
				AT4G13830
				AT2G33830
				AT3G50660
				AT5G27930
				AT3G22840
				AT4G12880
				AT4G24510
				AT4G33790
				AT5G26742
				AT2G01850
				AT1G63650
				AT3G05600
				AT5G03280
				AT3G60240
				AT4G08950
				AT1G69530
				AT1G26770
				AT2G28950
				AT1G21310
				AT4G08980
				AT2G37678
				AT4G12730
				AT5G60490
				AT5G50160
				AT5G26030
				AT2G35670
				AT5G45680
				AT5G46330
				AT3G51240
				AT1G62540
				AT4G15200
				AT1G14350
				AT5G47820
				AT1G13250
				AT2G36830
				AT4G12960
				AT1G75750
				AT5G25830
				AT5G37500
				AT3G14530
				AT5G51810
				AT4G26420
				AT1G79840
				AT2G02000
				AT1G49860
				AT1G02930
				AT5G17220
				AT3G43800
				AT2G38110
				AT2G26080
				AT1G75680
				AT3G43720
				AT5G28300
				AT4G28490
				AT4G36990
				AT3G19040
				AT2G46680
				AT4G32880
				AT4G40060
				AT1G54710
				AT1G49560
				AT4G32010
				AT1G74520
				AT1G17210
				AT3G12360
				AT3G50700
				AT4G15550
				AT3G23050
				AT3G23030
				AT3G04730
				AT2G22670
				AT1G23420
				AT3G15050
				AT1G14380
				AT1G19870
				AT4G18780
				AT1G51900
				AT4G00220
				AT1G19640
				AT5G16560
				AT1G23390
				AT3G27960
				AT1G80440
				AT3G59940
				AT4G08150
				AT1G62990
				AT5G25220
				AT4G04960
				AT5G05390
				AT4G22880
				AT1G07090
				AT2G34430
				AT5G01240
				AT5G59320
				AT5G59310
				AT3G51600
				AT5G67420
				AT3G02550
				AT2G02450
				AT2G47240
				AT1G64400
				AT2G02130
				AT4G16310
				AT1G78970
				AT2G33580
				AT3G18850
				AT2G34880
				AT3G48890
				AT2G36880
				AT3G17390
				AT1G23060
				AT2G17480
				AT3G28917
				AT2G32510
				AT3G13530
				AT2G01520
				AT1G24020
				AT2G11810
				AT4G15760
				AT1G28280
				AT5G35490
				AT5G12970
				AT1G22610
				AT3G01140
				AT3G62610
				AT5G15310
				AT1G66230
				AT5G40430
				AT3G28910
				AT4G34990
				AT4G00540
				AT4G38620
				AT5G16600
				AT1G18710
				AT1G08810
				AT1G79180
				AT2G16720
				AT3G50060
				AT3G47600
				AT5G62470
				AT4G18770
				AT1G71030
				AT3G61950
				AT5G11790
				AT2G33480
				AT4G37590
				AT1G03080
				AT3G20860
				AT1G30100
				AT1G62580
				AT2G15620
				AT1G52880
				AT1G80760
				AT2G03440
				AT5G20730
				AT1G15960
				AT1G27080
				AT2G26690
				AT1G60030
				AT1G12880
				AT2G01670
				AT5G47240
				AT1G16390
				AT2G40000
				AT3G63160
				AT5G57780
				AT1G53840
				AT2G26440
				AT3G49220
				AT5G49180
				AT5G04810
				AT1G73080
				AT5G06720
				AT3G49120
				AT1G30490
				AT3G10340
				AT4G19840
				AT1G14040
				AT1G21980
				AT4G24450
				AT2G38670
				AT1G64770
				AT2G05070
				AT5G48150
				AT3G16500
				AT1G70940
				AT2G17440
				AT5G19930
				AT4G23400
				AT2G45960
				AT3G53420
				AT2G39010
				AT1G69295
				AT3G46780
				AT3G22200
				AT2G28890
				AT2G30070
				AT1G52290
				AT2G21140
				AT4G38770
				AT1G71140
				AT1G14370
				AT3G11410
				AT5G50400
				AT2G40330
				AT1G13860
				AT1G73640
				AT5G45970
				AT5G66130
				AT2G33060
				AT3G05650
				AT4G04220
				AT5G40170
				AT5G67280
				AT1G29750
				AT5G02030
				AT2G01570
				AT1G64060
				AT3G04280
				AT1G47128
				AT3G03450
				AT5G22920
				AT2G30520
				AT2G46710
				AT1G27380
				AT3G25070
				AT5G38420
				AT3G55980
				AT4G09960
				AT4G14030
				AT1G24260
				AT2G22980
				AT3G02110
				AT5G01820
				AT4G18060
				AT3G58780
				AT5G25390
				AT3G06125
				AT3G20520
				AT5G04470
				AT2G22990
				AT1G41830
				AT1G75580
				AT3G60690
				AT1G29500
				AT2G35290
				AT4G40010
				AT2G22830
				AT5G43270
				AT3G56480
				AT1G74020
				AT5G51750
				AT5G67490
				AT1G11260
				AT2G17690
				AT5G57710
				AT5G23280
				AT2G34010
				AT4G18390
				AT3G14520
				AT1G72260
				AT1G77490
				AT4G23020
				AT2G36420
				AT5G42710
				AT3G17185
				AT5G13930
				AT3G55120
				AT5G07990
				AT4G09820
				AT5G23260
				AT1G70290
				AT2G19450
				AT1G01430
				AT5G01360
				AT2G34070
				AT1G29050
				AT1G52410
				AT5G23860
				AT5G53902
				AT4G10960
				AT4G30440
				AT3G59360
				AT5G39320
				AT4G34138
				AT1G30530
				AT3G16520
				AT1G34020
				AT2G28760
				AT1G05680
				AT3G28070
				AT3G21710
				AT5G18000
				AT2G18880
				AT3G05270
				AT5G67600
				AT3G04910
				AT3G22420
				AT4G33560
				AT1G32170
				AT5G65730
