## Supplementary material for "Spatial and Temporal Regulation of Parent-of-Origin Allelic Expression in the Endosperm": SData 8 All domains overlapping MEGs and PEGs with other studies with description FINISHED.xlsx

### Sheet: Sheet1
Sheet name	MEGs and PEGs
Description	List of significant MEGs and PEGs identified in this study that have previously been identified by other studies
Column A	Gene
Column B	Identified MEG/PEG in this study
Column C	Identified MEG/PEG in Pignatta et al. 2014
Column D	Identified MEG/PEG in Hornslien et al. 2019
Column E	Identified MEGPEG in Del Toro-De León et al. 2019
Column F	Identified MEG/PEG in Picard et al. 2021
Column G	Imprinted in a temporal (yellow) or spatial (green) manner
Column H	Gene symbol obtained from TAIR (Bulk Data Retrieval Tool)
Column I	Gene description obtained from TAIR (Bulk Data Retrieval Tool)

### Sheet: MEGs and PEGs
Gene	This study	Pignatta et al.	Hornslien et al.	Del Toro et al.	Picard et al.	Spatial/temporal imprinting	Gene Symbols	Description
AT1G05260	MEG				MEG		PEROXIDASE 3 (PER3);RARE COLD INDUCIBLE GENE 3 (RCI3); (RCI3A)	Encodes a cold-inducible cationic peroxidase that is involved in the stress response. In response to low temperature, RCI3 transcripts accumulate in the aerial part and in roots of etiolated seedlings but only in roots of light-grown seedlings. The mRNA is cell-to-cell mobile.
AT1G05320	MEG	MEG		MEG			PICC-LIKE (PICL)	myosin heavy chain, embryonic smooth protein;(source:Araport11)
AT1G08810	MEG			MEG	MEG		MYB DOMAIN PROTEIN 60 (AtMYB60);MYB DOMAIN PROTEIN 60 (MYB60)	putative transcription factor of the R2R3-MYB gene family. Transcript increases under conditions that promote stomatal opening (white and blue light, abi1-1 mutation) and decreases under conditions that trigger stomatal closure (ABA, desiccation, darkness), with the exception of elevated CO2. Expressed exclusively in guard cells of all tissues. It is required for light-induced opening of stomata.…
AT1G20795	MEG	MEG		MEG				F-box family protein;(source:Araport11)
AT1G26930	MEG			MEG				Galactose oxidase/kelch repeat superfamily protein;(source:Araport11)
AT1G30530	MEG			MEG	MEG		UDP-GLUCOSYL TRANSFERASE 78D1 (UGT78D1)	The At1g30530 gene encodes a UDP-rhamnose:flavonol-3-O-rhamnosyltransferase (UGT78D1) attaching a rhamnosyl residue to the 3-O-position of the flavonols kaempferol and quercetin
AT1G61255	MEG	MEG		MEG	MEG			hypothetical protein;(source:Araport11)
AT1G61720	MEG			MEG	MEG		BANYULS (BAN)	Negative regulator of flavonoid biosynthesis, mutants accumulate flavonoid pigments in their seed coat, putative oxidoreductase. It is thought that a ternary complex composed of TT2, TT8 and TTG1 is necessary for correct expression of BAN in seed endothelium.
AT1G62380	MEG			MEG			ACC OXIDASE 2 (ACO2); (ATACO2)	Encodes a protein similar to 1-aminocyclopropane-1-carboxylic oxidase (ACC oxidase). Expression of the AtACO2 transcripts is affected by ethylene.
AT1G67265	MEG	MEG			MEG		ROTUNDIFOLIA LIKE 21 (RTFL21);DEVIL 3 (DVL3)	ROTUNDIFOLIA like 21;(source:Araport11)
AT1G67500	MEG		MEG				RECOVERY PROTEIN 3 (REV3)	Encodes the catalytic subunit of DNA polymerase zeta.Mutants are sensitive to UV-B radiation. Gene is involved in damage-tolerance mechanisms through translesion synthesis(TLS).
AT1G78210	MEG				MEG			alpha/beta-Hydrolases superfamily protein;(source:Araport11)
AT1G79840	MEG			MEG			GLABRA 2 (GL2)	Glabra 2, a homeodomain protein affects epidermal cell identity including trichomes, root hairs, and seed coat. It also down-regulates seed oil content. Expressed in atrichoblasts and required to suppress root hair development. Also expressed abundantly during early seed development. Directly regulated by WER.
AT2G10260	MEG	MEG		MEG	MEG			Ulp1 protease family protein;(source:Araport11)
AT2G16720	MEG			MEG		Temporal (EE vs TE1)	ARABIDOPSIS THALIANA MYB DOMAIN PROTEIN 7 (ATMYB7);MYB DOMAIN PROTEIN 7 (MYB7); (ATY49)	Encodes a member of MYB3R- and R2R3- type MYB- encoding gene family that acts as a repressor of flavonol biosynthesis. AtMYB7 gene expression is induced by salt treatment.
AT2G18880	MEG		MEG	MEG			VERNALIZATION5/VIN3-LIKE 2 (VEL2);VIN3-LIKE 3 (VIL3)	vernalization5/VIN3-like protein;(source:Araport11)
AT2G26250	MEG			MEG	MEG		FIDDLEHEAD (FDH);3-KETOACYL-COA SYNTHASE 10 (KCS10)	epidermis-specific, encodes KCS10, a putative 3-ketoacyl-CoA synthase. probably involved in the synthesis of long-chain lipids found in the cuticle.
AT2G32150	MEG	MEG						Haloacid dehalogenase-like hydrolase (HAD) superfamily protein;(source:Araport11)
AT2G34010	MEG			MEG			TCP INTERACTOR CONTAINING EAR MOTIF PROTEIN 4 (TIE4)	verprolin;(source:Araport11)
AT2G35470	MEG			MEG				ribosome maturation factor;(source:Araport11)
AT2G36050	MEG	MEG					OVATE FAMILY PROTEIN 15 (OFP15);ARABIDOPSIS THALIANA OVATE FAMILY PROTEIN 15 (ATOFP15)	ovate family protein 15;(source:Araport11)
AT2G47115	MEG	MEG			MEG			protein rolling protein;(source:Araport11)
AT2G47485	MEG			MEG	MEG			hypothetical protein;(source:Araport11)
AT3G09950	MEG	MEG			MEG			hypothetical protein;(source:Araport11)
AT3G13750	MEG			MEG		Temporal (EE vs TE1)	BETA GALACTOSIDASE 1 (BGAL1);BETA-GALACTOSIDASE 1 (BGAL1)	beta-galactosidase, glycosyl hydrolase family 35 The mRNA is cell-to-cell mobile.
AT3G16370	MEG			MEG	MEG			GDSL-motif esterase/acyltransferase/lipase. Enzyme group with broad substrate specificity that may catalyze acyltransfer or hydrolase reactions with lipid and non-lipid substrates. The mRNA is cell-to-cell mobile.
AT3G20520	MEG			MEG	MEG		GLYCEROPHOSPHODIESTER PHOSPHODIESTERASE (GDPD) LIKE 5 (GDPDL5);SHV3-LIKE 3 (SVL3)	Encodes a member of the glycerophosphodiester phosphodiesterase like (GDPD-like) family.
AT3G23970	MEG			MEG				F-box family protein;(source:Araport11)
AT3G49780	MEG				MEG		PHYTOSULFOKINE 4 PRECURSOR (PSK4); (ATPSK3 (FORMER SYMBOL));PHYTOSULFOKINE 4 PRECURSOR (ATPSK4)	Phytosulfokine 3 precursor, coding for a unique plant peptide growth factor. Plants overexpressing this gene (under a 35S promoter), develop normal cotyledons and hypocotyls but their growth, in particular that of their roots, was faster than that of wildtype.
AT4G09820	MEG			MEG	MEG		(ATTT8);TRANSPARENT TESTA 8 (TT8); (BHLH42)	TT8 is a regulation factor that acts in a concerted action with TT1, PAP1 and TTG1 on the regulation of flavonoid pathways, namely proanthocyanidin and anthocyanin biosynthesis. Affects dihydroflavonol 4-reductase gene expression. It is thought that a ternary complex composed of TT2, TT8 and TTG1 is necessary for correct expression of BAN in seed endothelium. Also important for important for marg…
AT4G09960	MEG			MEG	MEG		SEEDSTICK (STK)	Encodes a MADS box transcription factor expressed in the carpel and ovules. Plays a maternal role in fertilization and seed development. Controls the structure and mechanical properties of the seed coat. Controls fruit size by regulating cytokinin levels and FRUITFULL.
AT4G10920	MEG			MEG			(KELP)	Transcriptional co-activator. Forms homodimers or heterodimers with the kiwi protein. Both proteins are involved in gene activation during pathogen defense and plant development.
AT4G12080	MEG		MEG			Spatial (ESR vs TE1)	AT-HOOK MOTIF NUCLEAR-LOCALIZED PROTEIN 1 (AHL1); (ATAHL1)	AT-hook motif nuclear-localized protein 1;(source:Araport11)
AT4G12290	MEG				MEG		COPPER AMINE OXIDASE (CUAO)	Copper amine oxidase. Induced by ABA and involved in stomatal closure.
AT4G12960	MEG			MEG	MEG		(AtGILT);GAMMA-INTERFERON-RESPONSIVE LYSOSOMAL THIOL REDUCTASE (GILT)	Gamma interferon responsive lysosomal thiol (GILT) reductase family protein;(source:Araport11)
AT4G23020	MEG	MEG		MEG		Temporal (EE vs TE1)	TON1 RECRUITING MOTIF 11 (TRM11)	hypothetical protein;(source:Araport11)
AT4G25530	MEG	MEG	MEG		MEG		HOMEODOMAIN GLABROUS 6 (HDG6);FLOWERING WAGENINGEN (FWA)	Encodes a homeodomain-containing transcription factor that controls flowering. FWA is silenced in wild type plants and reverse of the imprinted silencing causes a late flowering phenotype. FWA gene contains two tandem repeats around the transcription start site that are necessary and sufficient for silencing via DNA methylation.
AT4G28570	MEG			MEG				Long-chain fatty alcohol dehydrogenase family protein;(source:Araport11)
AT4G36990	MEG			MEG			TL1-BINDING TRANSCRIPTION FACTOR 1 (TBF1);ARABIDOPSIS THALIANA HEAT SHOCK FACTOR 4 (ATHSF4);HEAT SHOCK FACTOR 4 (HSF4);CLASS B HEAT SHOCK FACTOR B1 (HSFB1);ARABIDOPSIS THALIANA CLASS B HEAT SHOCK FACTOR B1 (AT-HSFB1)	Encodes a protein whose sequence is similar to heat shock factors that regulate the expression of heat shock proteins. Transcript level is increased in response to heat shock. However, overexpression of this gene did not result in the increase of decrease of heat shock proteins.
AT4G39510	MEG				MEG		CYTOCHROME P450, FAMILY 96, SUBFAMILY A, POLYPEPTIDE 12 (CYP96A12)	member of CYP96A
AT4G40010	MEG			MEG	MEG		(SRK2F);SUCROSE NONFERMENTING 1-RELATED PROTEIN KINASE 2-7 (SNRK2-7);SNF1-RELATED PROTEIN KINASE 2.7 (SNRK2.7)	encodes a member of SNF1-related protein kinases (SnRK2) whose activity is activated by ionic (salt) and non-ionic (mannitol) osmotic stress.
AT5G02030	MEG			MEG			VAAMANA (VAN);BEL1-LIKE HOMEODOMAIN 9 (BLH9);REPLUMLESS (RPL);LARSON (LSN); (HB-6);PENNYWISE (PNY);BELLRINGER (BLR)	Mutant has additional lateral organs and phyllotaxy defect. Encodes a homeodomain transcription factor. Has sequence similarity to the Arabidopsis ovule development regulator Bell1. Binds directly to the AGAMOUS cis-regulatory element. Its localization to the nucleus is dependent on the coexpression of either STM or BP.
AT5G02540	MEG			MEG	MEG			NAD(P)-binding Rossmann-fold superfamily protein;(source:Araport11)
AT5G04470	MEG			MEG			SIAMESE (SIM)	Encodes a novel nuclear 14-kD protein containing a cyclin binding motif and a motif found in ICK/KRP cell cycle inhibitor proteins. It is required for coordinating cell division and cell differentiation during the development of Arabidopsis trichomes, playing a key role in the mitosis-to-endoreduplication transition. It interacts with D-type cyclins in vivo.
AT5G13930	MEG			MEG	MEG		(ATCHS);CHALCONE SYNTHASE (CHS);TRANSPARENT TESTA 4 (TT4)	Encodes chalcone synthase (CHS), a key enzyme involved in the biosynthesis of flavonoids. Required for the accumulation of purple anthocyanins in leaves and stems. Also involved in the regulation of auxin transport and the modulation of root gravitropism. The mRNA is cell-to-cell mobile.
AT5G18550	MEG	MEG		MEG				Zinc finger C-x8-C-x5-C-x3-H type family protein;(source:Araport11)
AT5G25220	MEG			MEG			KNOTTED1-LIKE HOMEOBOX GENE 3 (KNAT3)	A member of class II knotted1-like homeobox gene family (together with KNAT4 and KNAT5). Expressed in: hypocotyl-root boundary, anther-filament junction in flowers, ovule-funiculus and peduncle-silique boundaries, petioles and root. Light-regulated expression with differential response to red/far-red light. KNAT3 promoter activity showed cell-type specific pattern along longitudinal root axis, re…
AT5G35375	MEG	MEG		MEG				transmembrane protein;(source:Araport11)
AT5G37560	MEG	MEG	MEG				RING FINGER ABA-RELATED 5 (RFA5)	RING/U-box superfamily protein;(source:Araport11)
AT5G39320	MEG			MEG			UDP-GLUCOSE DEHYDROGENASE 4 (UDG4)	UDP-glucose 6-dehydrogenase family protein;(source:Araport11)
AT5G42690	MEG		MEG					transcription factor, putative (Protein of unknown function, DUF547);(source:Araport11)
AT5G42800	MEG			MEG	MEG		(TT3); (M318);DIHYDROFLAVONOL 4-REDUCTASE (DFR)	dihydroflavonol reductase. Catalyzes the conversion of dihydroquercetin to leucocyanidin in the biosynthesis of anthocyanins. Not expressed in roots (qRT-PCR). The mRNA is cell-to-cell mobile.
AT5G43270	MEG			MEG			SQUAMOSA PROMOTER BINDING PROTEIN-LIKE 2 (SPL2)	Member of the SPL (squamosa-promoter binding protein-like) gene family, a novel gene family encoding DNA binding proteins and putative transcription factors. In conjunction with SPL10 and SPL11, SPL2 redundantly controls proper development of lateral organs in association with shoot maturation in the reproductive phase. SPL2, SPL10, and SPL11, suppress root regeneration with age by inhibiting wou…
AT5G45050	MEG			MEG			(WRKY16);TOLERANT TO TOBACCO RINGSPOT NEPOVIRUS 1 (TTR1); (ATWRKY16)	Encodes a member of the WRKY Transcription Factor (Group II-e) family.
AT5G47150	MEG			MEG	MEG			YDG/SRA domain-containing protein;(source:Araport11)
AT5G49360	MEG			MEG	MEG		BETA-XYLOSIDASE 1 (ATBXL1);BETA-XYLOSIDASE 1 (BXL1)	Encodes a bifunctional \{beta\}-D-xylosidase/\{alpha\}-L-arabinofuranosidase required for pectic arabinan modification. Located in the extracellular matrix. Gene is expressed specifically in tissues undergoing secondary wall thickening. This is a member of glycosyl hydrolase family 3 and has six other closely related members.
AT5G51950	MEG			MEG	MEG			Glucose-methanol-choline (GMC) oxidoreductase family protein;(source:Araport11)
AT5G59310	MEG			MEG	MEG		LIPID TRANSFER PROTEIN 4 (LTP4); (ATLTPI-11)	Encodes a member of the lipid transfer protein family. Proteins of this family are generally small (~9 kD), basic, expressed abundantly and contain eight Cys residues. The proteins can bind fatty acids and acylCoA esters and can transfer several different phospholipids. They are localized to the cell wall. The mRNA is present in flowers and siliques, and is strongly up-regulated by abscisic acid.…
AT5G59920	MEG	MEG					UV-B LIGHT INSENSITIVE 3 (ULI3)	Isolated in a screen for UV-B insensitive mutants using a hypocotyl growth inhibition assay. Mutants are defective in a number of UV-B responses.
AT5G63225	MEG	MEG						glycosyl hydrolase family protein 17
AT1G13390	PEG				PEG	Temporal (EE vs TE1)		translocase subunit seca;(source:Araport11)
AT1G28630	PEG	PEG						transcriptional regulator EFH1-like protein;(source:Araport11)
AT1G47490	PEG	PEG			PEG		RNA-BINDING PROTEIN 47C (RBP47C);RNA-BINDING PROTEIN 47C (ATRBP47C)	RNA-binding protein 47C;(source:Araport11)
AT1G48910	PEG	PEG	PEG	PEG	PEG		YUCCA 10 (YUC10)	A paternally expressed imprinted gene.
AT1G49600	PEG	PEG			PEG			RNA-binding protein 47A;(source:Araport11)
AT1G60220	PEG	PEG	MEG		PEG		UB-LIKE PROTEASE 1D (ULP1D);OVERLY TOLERANT TO SALT 1 (OTS1)	Encodes a deSUMOylating enzyme. In vitro it has both peptidase activity and isopeptidase activity: it can cleave C-terminal residues from SUMO to activate it for attachment to a target protein and it can also act on the isopeptide bond between SUMO and another protein. sGFP:OTS1 protein accumulates in the nucleus. Double mutant analysis with ULP1C/OTS2 indicates that these genes are involved in s…
AT1G60400	PEG		PEG	PEG	PEG		(PEG3)	F-box/RNI-like superfamily protein;(source:Araport11)
AT2G32370	PEG	PEG	PEG	PEG			HOMEODOMAIN GLABROUS 3 (HDG3)	Encodes a homeobox-leucine zipper family protein belonging to the HD-ZIP IV family. Together with ATML1 and PDF2, it is involved in cotyledon development.
AT3G08040	PEG	PEG	MEG				(ATFRD3);FERRIC REDUCTASE DEFECTIVE 3 (FRD3);MANGANESE ACCUMULATOR 1 (MAN1)	Encodes a member of the MATE (multidrug and toxin efflux family), expressed in roots but not shoots. Mutants accumulate excess iron, manganese and zinc, and express root Fe(III) chelatase activity even under iron sufficiency conditions. FRD3 is likely to function in root xylem loading of an iron chelator or other factor necessary for efficient iron uptake out of the xylem or apoplastic space and …
AT3G45090	PEG	PEG	MEG					P-loop containing nucleoside triphosphate hydrolases superfamily protein;(source:Araport11)
AT3G49770	PEG	PEG	PEG	PEG			(PEG6)	hypothetical protein;(source:Araport11)
AT4G03610	PEG	PEG		PEG				Metallo-hydrolase/oxidoreductase superfamily protein;(source:Araport11)
AT4G10160	PEG		PEG	PEG			ARABIDOPSIS T??XICOS EN LEVADURA 59 (ATL59)	RING/U-box superfamily protein;(source:Araport11)
AT4G15900	PEG	PEG	MEG	PEG			PLEIOTROPIC REGULATORY LOCUS 1 (PRL1)	Mutations confer hypersensitivity to glucose and sucrose and augments sensitivity to cytokinin, ethylene, ABA and auxin. Encodes a nuclear WD40 protein that is imported into the nucleus. Essential for plant innate immunity. Interacts with MOS4 and AtCDC5. It is also predicted to have two DWD motifs. It can bind to DDB1a in Y2H assays, and DDB1b in co-IP assays, and may be involved in the formatio…
AT5G10950	PEG	PEG	MEG	PEG	PEG			Tudor/PWWP/MBT superfamily protein;(source:Araport11)
AT5G26210	PEG	PEG			PEG		ALFIN-LIKE 4 (AL4)	Encodes a member of the Alfin1-like family of nuclear-localized PHD (plant homeodomain) domain containing proteins. All AL proteins except AL3 bind to di- or trimethylated histone H3 (H3K4me3/2). Members of this family include: AT5G05610 (AL1), AT3G11200 (AL2), AT3G42790 (AL3), AT5G26210 (AL4), AT5G20510 (AL5), AT2G02470 (AL6), AT1G14510 (AL7).
AT5G39560	PEG	PEG		PEG				Galactose oxidase/kelch repeat superfamily protein;(source:Araport11)
AT5G53150	PEG	PEG	MEG		PEG			DnaJ heat shock amino-terminal domain protein;(source:Araport11)
