## Supplementary material for "Spatial and Temporal Regulation of Parent-of-Origin Allelic Expression in the Endosperm": SData 9 Overlap in imprinted genes when only looking at genes present in our data FINISHED.xlsx

### Sheet: README
Sheet name	EE
Description	Overlap assessment of MEGs and PEGs with previous studied before and after accounting genes that were not analyzed in EE
Column A	The study to be compared with
Column B	Number of identified MEGs/PEGs of the respective study in column A
Column C	Overlapping number of MEGs and PEGs identified in EE with the respective study in column A
Column D	Overlap in percentage
Column E	Number of identified MEGs/PEGs of the respective study in column A for which it was possible to determine imprinting state in EE
Column F	Overlap percentage when looking only at the number of genes that can be analyzed
Sheet name	ESR
Description	Overlap assessment of MEGs and PEGs with previous studied before and after accounting genes that were not analyzed in ESR
Column A	The study to be compared with
Column B	Number of identified MEGs/PEGs of the respective study in column A
Column C	Overlapping number of MEGs and PEGs identified in ESR with the respective study in column A
Column D	Overlap in percentage
Column E	Number of identified MEGs/PEGs of the respective study in column A for which it was possible to determine imprinting state in ESR
Column F	Overlap percentage when looking only at the number of genes that can be analyzed
Sheet name	TE1
Description	Overlap assessment of MEGs and PEGs with previous studied before and after accounting genes that were not analyzed in TE1
Column A	The study to be compared with
Column B	Number of identified MEGs/PEGs of the respective study in column A
Column C	Overlapping number of MEGs and PEGs identified in TE1 with the respective study in column A
Column D	Overlap in percentage
Column E	Number of identified MEGs/PEGs of the respective study in column A for which it was possible to determine imprinting state in TE1
Column F	Overlap percentage when looking only at the number of genes that can be analyzed
Sheet name	All domains
Description	Overlap assessment of MEGs and PEGs with previous studied before and after accounting genes that were not analyzed in EE, ESR or TE1
Column A	The study to be compared with
Column B	Number of identified MEGs/PEGs of the respective study in column A
Column C	Overlapping number of MEGs and PEGs identified in EE, ESR or TE1 with the respective study in column A
Column D	Overlap in percentage
Column E	Number of identified MEGs/PEGs of the respective study in column A for which it was possible to determine imprinting state in EE, ESR or TE1
Column F	Overlap percentage when looking only at the number of genes that can be analyzed

### Sheet: EE
MEGs
Study	Identified	Overlapping	Overlap percentage	Analyzed in this study	Overlap percentage only analyzed genes
Pignatta et al. 2014	285	11	0.0385965	59	0.186441
Hornslien et al. 2019	282	3	0.0106383	82	0.0365854
Del Toro-De León et al. 2019	777	29	0.037323	126	0.230159
Picard et al. 2021	275	17	0.0618182	37	0.459459
PEGs
Study	Identified	Overlapping	Overlap percentage	Analyzed in this study	Overlap percentage only analyzed genes
Pignatta et al. 2014	103	10	0.0970874	28	0.357143
Hornslien et al. 2019	35	3	0.0857143	5	0.6
Del Toro-De León et al. 2019	148	6	0.0405405	30	0.2
Picard et al. 2021	74	7	0.0945946	18	0.388889

### Sheet: ESR
MEGs
Study	Identified	Overlapping	Overlap percentage	Analyzed in this study	Overlap percentage only analyzed genes
Pignatta et al. 2014	285	5	0.0175439	48	0.104167
Hornslien et al. 2019	282	2	0.0070922	80	0.025
Del Toro-De León et al. 2019	777	13	0.016731	124	0.104839
Picard et al. 2021	275	12	0.0436364	34	0.352941
PEGs
Study	Identified	Overlapping	Overlap percentage	Analyzed in this study	Overlap percentage only analyzed genes
Pignatta et al. 2014	103	2	0.0194175	30	0.0666667
Hornslien et al. 2019	35	0	0	4	0
Del Toro-De León et al. 2019	148	0	0	39	0
Picard et al. 2021	74	2	0.027027	22	0.0909091

### Sheet: TE1
MEGs
Study	Identified	Overlapping	Overlap percentage	Analyzed in this study	Overlap percentage only analyzed genes
Pignatta et al. 2014	285	4	0.0140351	55	0.0727273
Hornslien et al. 2019	282	1	0.0035461	90	0.0111111
Del Toro-De León et al. 2019	777	9	0.011583	152	0.0592105
Picard et al. 2021	275	9	0.0327273	40	0.225
PEGs
Study	Identified	Overlapping	Overlap percentage	Analyzed in this study	Overlap percentage only analyzed genes
Pignatta et al. 2014	103	5	0.0485437	34	0.147059
Hornslien et al. 2019	35	2	0.0571429	4	0.5
Del Toro-De León et al. 2019	148	3	0.0202703	44	0.0681818
Picard et al. 2021	74	2	0.027027	24	0.0833333

### Sheet: All domains
MEGs
Study	Identified	Overlapping	Overlap percentage	Analyzed in this study	Overlap percentage only analyzed genes
Pignatta et al. 2014	285	16	0.0561404	90	0.177778
Hornslien et al. 2019	282	6	0.0212766	133	0.0451128
Del Toro-De León et al. 2019	777	43	0.0553411	235	0.182979
Picard et al. 2021	275	29	0.105455	73	0.39726
PEGs
Study	Identified	Overlapping	Overlap percentage	Analyzed in this study	Overlap percentage only analyzed genes
Pignatta et al. 2014	103	15	0.145631	49	0.306122
Hornslien et al. 2019	35	5	0.142857	9	0.555556
Del Toro-De León et al. 2019	148	9	0.0608108	59	0.152542
Picard et al. 2021	74	9	0.121622	33	0.272727
