## Supplementary material for "Spatial and Temporal Regulation of Parent-of-Origin Allelic Expression in the Endosperm": SData 11 Seed stage specific imprinting FINISHED.xlsx

### Sheet: README
Sheet name	EE and/or TE1 MEGs and PEGs
Description	Significant MEGs and PEGs in EE, TE1 or both with informative read counts for both EE and TE1; It is specified in which domain the genes are significantly imprinted
Column A	Gene
Column B-D	Maternal Col read count for three biological replicates of EEpos
Column E-G	Paternal Tsu read count for three biological replicates of EEpos
Column H	Informative read log2FC value Col vs Tsu in EE
Column I	Adjusted pvalue Col vs Tsu in EE
Column J-L	Maternal Col read count for three biological replicates of TE1pos
Column M-O	Paternal Tsu read count for three biological replicates of TE1pos
Column P	Informative read log2FC value Col vs Tsu in TE1
Column Q	Adjusted pvalue Col vs Tsu in TE1
Column R	Domain where this gene is significantly imprinted
Genes are sorted by AGI and color coded according to their location in Figure 5.
Sheet name	Excluded MEGs and PEGs
Description	EE and TE1 MEGs and PEGs which were excluded due to the lack of sufficient informative reads in the other domain
Column A	Gene
Column B-D	Maternal Col read count for three biological replicates of EEpos
Column E-G	Paternal Tsu read count for three biological replicates of EEpos
Column H	Informative read log2FC value Col vs Tsu in EE
Column I	Adjusted pvalue Col vs Tsu in EE
Column J-L	Maternal Col read count for three biological replicates of TE1pos
Column M-O	Paternal Tsu read count for three biological replicates of TE1pos
Column P	Informative read log2FC value Col vs Tsu in TE1
Column Q	Adjusted pvalue Col vs Tsu in TE1
Column R	Domain where this gene is significantly imprinted

### Sheet: EE andor TE1 MEGs and PEGs
Gene	Col1EE	Col2EE	Col3EE	Tsu1EE	Tsu2EE	Tsu3EE	log2FC EE	Adj.P EE	Col1TE1	Col2TE1	Col3TE1	Tsu1TE1	Tsu2TE1	Tsu3TE1	log2FC TE1	Adj.P TE1	Domain
AT3G45090.1	25	12	15	142	133	108	-2.9414	0.0208766	17	15	20	23	239	103	-2.26488	0.409776	EE
AT3G24255.7	2	2	3	32	41	53	-4.16684	0.00532345	6	10	9	39	29	47	-2.20705	0.062308	EE
AT4G25770.2	23	20	22	109	78	66	-1.93102	0.0305027	9	5	15	16	61	59	-2.13821	0.329448	EE
AT2G32810.1	46	81	93	589	444	512	-2.86466	0.0219244	151	120	272	747	720	721	-2.0993	0.0909555	EE
AT5G53150.2	45	22	35	166	212	181	-2.50741	0.0299383	44	43	42	124	95	144	-1.47199	0.0860144	EE
AT4G10360.1	23	26	24	197	301	171	-3.15485	0.00989076	4	36	37	7	123	104	-1.35698	0.71369	EE
AT5G20180.1	171	173	183	80	60	70	1.33669	0.0492648	37	73	47	58	40	45	0.0940349	0.939022	EE
AT5G05660.1	45	39	53	13	14	15	1.69683	0.0250481	9	9	19	13	22	4	0.142635	0.965827	EE
AT1G30540.1	57	59	41	9	13	14	2.13179	0.0305027	17	25	19	13	10	11	0.832482	0.300756	EE
AT4G10920.1	258	320	301	44	40	49	2.72357	0.00574864	62	79	88	71	23	36	0.958058	0.495661	EE
AT3G04610.1	2668	2345	2268	311	244	317	3.06809	0.00462782	862	693	697	183	401	206	1.59454	0.171554	EE
AT3G18035.1	283	225	212	287	152	110	0.497389	0.675067	133	137	131	45	42	45	1.60357	0.0398529	TE1
AT5G65207.1	177	157	133	56	59	42	1.5784	0.049414	774	403	484	254	173	117	1.62534	0.209959	EE
AT3G43700.1	53	47	73	19	14	18	1.74904	0.049414	6	11	32	1	3	18	1.76317	0.64325	EE
AT4G24610.2	14	13	10	1	1	1	3.60991	0.0038524	41	43	43	1	35	17	2.33111	0.557213	EE
AT5G26170.1	49	40	58	5	5	6	3.1886	0.00532345	181	188	198	74	72	9	2.37816	0.39328	EE
AT4G31860.1	18	21	33	1	1	1	4.53555	0.00430954	41	50	36	28	13	1	2.55451	0.502994	EE
AT2G26250.1	6	42	94	1	1	1	4.84396	0.117547	14	8	6	1	1	1	3.13077	0.034437	TE1
AT5G27890.1	40	29	42	3	10	3	3.02679	0.0813822	10	13	7	1	1	1	3.27657	0.0158104	TE1
AT3G13100.1	1	16	35	1	1	1	3.04309	0.453607	12	7	12	1	1	1	3.32576	0.0154081	TE1
AT5G43170.1	21	38	45	1	1	1	5.04403	0.00462782	24	38	54	1	1	5	4.42195	0.089106	EE
AT4G18070.1	34	15	14	1	2	1	3.9339	0.0263718	45	15	24	58	28	17	-0.256364	0.894204	EE
AT1G13390.1	17	35	27	262	240	242	-3.29585	0.0131151	69	74	119	125	70	105	-0.198839	0.838734	EE
AT4G23020.2	14	36	55	1	1	1	4.91955	0.0182635	22	35	35	42	22	39	-0.139718	0.907813	EE
AT5G41790.1	175	164	180	1109	815	638	-2.2675	0.0219244	494	373	282	443	366	235	0.14919	0.894919	EE
AT2G26300.1	15	23	9	1	1	1	3.86679	0.0137962	36	38	36	24	64	23	0.159751	0.916809	EE
AT3G58950.1	26	18	16	3	3	4	2.56681	0.0181878	4	13	1	1	18	2	0.176838	0.987735	EE
AT1G23070.1	3	3	6	27	17	26	-2.59597	0.0468849	27	2	10	15	22	1	0.236831	0.978497	EE
AT5G54200.1	11	11	24	1	1	1	3.83461	0.0131151	24	53	53	32	37	34	0.247962	0.806735	EE
AT5G20120.1	30	24	35	5	3	3	3.04309	0.0143316	27	48	39	34	22	36	0.302811	0.725594	EE
AT2G16720.1	14	87	72	1	1	1	5.47341	0.0338876	85	62	44	41	63	44	0.342918	0.692097	EE
AT3G13750.1	55	54	17	1	2	1	4.87457	0.0238946	128	177	123	53	127	187	0.382207	0.779042	EE
AT1G78170.1	31	35	25	1	1	1	4.90911	0.00184121	1	1	2	1	1	30	-1.3023	0.71859	EE
AT4G20320.1	40	27	56	1	1	1	5.29472	0.0038524	10	2	5	11	3	27	-1.05181	0.691807	EE
AT1G54030.1	35	71	29	1	1	2	5.04567	0.0131151	29	77	49	23	32	45	0.574687	0.685714	EE
AT2G32240.1	14	12	11	1	1	1	3.61725	0.00308818	59	43	48	16	41	54	0.59381	0.685714	EE
AT5G39320.1	12	15	20	1	2	1	3.60459	0.0174305	20	19	15	15	4	17	0.827464	0.681768	EE
AT4G16745.2	29	24	13	1	1	1	4.38113	0.00701199	7	19	11	5	3	11	1.04946	0.567093	EE
AT1G29770.1	23	18	19	3	1	1	3.78548	0.0305027	52	31	116	33	91	7	1.05102	0.692097	EE
AT4G15900.1	1	6	1	95	141	88	-5.86129	0.0324695	4	23	29	1	28	7	1.25561	0.728841	EE
AT4G31170.1	25	19	16	1	1	1	4.29726	0.00339939	93	52	66	18	57	15	1.4581	0.428708	EE
AT1G11940.1	6	15	15	28	12	4	0.00214209	1	7	10	14	1	1	1	3.31221	0.0181045	TE1
AT1G19210.1	1	16	19	5	13	11	-0.411291	0.916337	16	11	8	1	1	1	3.48648	0.0158104	TE1
AT1G16750.1	168	279	371	353	323	282	-0.295584	0.730678	10	12	13	1	1	1	3.53578	0.00592937	TE1
AT1G80880.1	7	24	7	21	37	25	-1.34865	0.438282	11	18	10	1	1	2	3.31709	0.0399642	TE1
AT3G11010.2	6	17	1	1	8	2	0.890808	0.787027	11	10	11	1	1	1	3.4136	0.00555772	TE1
AT3G54380.1	34	51	60	38	43	17	0.635041	0.63733	17	23	13	1	1	2	3.77049	0.025135	TE1
AT5G47360.1	26	37	25	9	33	25	0.565191	0.675067	22	12	10	1	1	1	3.78877	0.0167544	TE1
AT5G03435.1	1	21	3	5	9	7	-0.773976	0.792854	13	21	18	1	1	1	4.08756	0.00592937	TE1
AT5G45770.1	18	24	46	30	30	6	0.626569	0.747929	20	17	23	1	1	1	4.31098	0.0042096	TE1
AT1G47490.1	1	1	3	221	277	238	-7.40383	0.00462782	12	14	34	161	113	152	-2.97308	0.0728966	EE
AT1G05320.1	25	10	21	1	1	1	4.11937	0.0131151	25	8	11	114	23	54	-2.00268	0.389036	EE
AT4G28570.1	8	27	28	1	1	1	4.18741	0.0299383	10	5	18	1	1	38	1.52195	0.692489	EE
AT1G51170.1	21	73	46	1	2	1	5.03523	0.0198818	39	29	32	9	10	8	1.88384	0.0399642	EE+TE1
AT4G09960.4	173	275	234	1	1	1	7.80276	0.00107942	7	21	20	1	1	1	3.84053	0.0401935	EE+TE1

### Sheet: Excluded MEGs and PEGs
Gene	Col1EE	Col2EE	Col3EE	Tsu1EE	Tsu2EE	Tsu3EE	log2FC EE	Adj.P EE	Col1TE1	Col2TE1	Col3TE1	Tsu1TE1	Tsu2TE1	Tsu3TE1	log2FC TE1	Adj.P TE1	Domain
AT1G62070.1									228	235	163	1	1	1	7.68605	0.00209123	TE1
AT2G15220.1									228	147	211	1	1	1	7.58455	0.00209123	TE1
AT2G28650.1									152	100	64	1	1	1	6.63059	0.00528719	TE1
AT5G35375.1									75	114	107	1	1	1	6.60106	0.00265656	TE1
AT5G59310.1									158	65	81	1	1	1	6.55533	0.00555772	TE1
AT4G12960.2									89	123	74	1	1	1	6.54257	0.00281564	TE1
AT3G23110.1									136	59	59	1	1	1	6.28425	0.00592937	TE1
AT3G14760.1									98	40	85	1	1	1	6.11534	0.00592937	TE1
AT1G43640.1									32	87	59	1	1	1	5.7752	0.00694982	TE1
AT5G63225.1									54	40	17	1	1	1	5.05476	0.0167544	TE1
AT5G54410.1									16	43	51	1	1	1	5.0329	0.0190944	TE1
AT2G15325.1									25	32	34	1	1	1	4.91044	0.00353057	TE1
AT1G28590.1									45	22	25	1	1	1	4.86505	0.00647344	TE1
AT5G43270.1									169	80	138	2	9	5	4.77983	0.0487539	TE1
AT5G48100.1									29	29	21	1	1	1	4.70276	0.0042096	TE1
AT4G12290.1									40	32	13	1	1	1	4.67412	0.0215492	TE1
AT3G49780.1									30	36	12	1	1	1	4.55393	0.0222879	TE1
AT5G47150.1									29	18	21	1	1	1	4.47341	0.00555772	TE1
AT1G52905.1									20	21	23	1	1	1	4.4126	0.00353057	TE1
AT1G06220.1									18	25	21	1	1	1	4.40203	0.0042096	TE1
AT2G43060.1									29	16	15	1	1	1	4.25496	0.00860817	TE1
AT3G06840.1									18	24	13	1	1	1	4.15178	0.00694982	TE1
AT5G50990.1									22	16	13	1	1	1	4.05329	0.00632345	TE1
AT1G65910.1									21	15	13	1	1	1	3.99988	0.00592937	TE1
AT1G05090.1									16	18	12	1	1	1	3.9183	0.00592937	TE1
AT1G23530.1									15	18	10	1	1	1	3.79958	0.00860817	TE1
AT1G72220.1									24	8	13	1	1	1	3.7618	0.034437	TE1
AT2G10260.1									870	1000	930	91	53	71	3.73543	0.00817622	TE1
AT2G41380.1									24	12	8	1	1	1	3.72331	0.0354357	TE1
AT2G34420.1									443	335	562	37	28	37	3.69578	0.00943861	TE1
AT2G02080.1									363	354	441	23	31	37	3.68962	0.00813946	TE1
AT1G79840.2									11	16	12	1	1	1	3.68146	0.00592937	TE1
AT3G09950.1									9	19	12	1	1	1	3.66761	0.0158104	TE1
AT1G11270.1									202	289	292	12	29	26	3.62653	0.034437	TE1
AT2G14690.1									3077	2940	3670	261	300	233	3.60985	0.00592937	TE1
AT1G67500.2									13	14	9	1	1	1	3.55924	0.0074953	TE1
AT3G13860.1									17	10	18	2	1	1	3.52644	0.0350154	TE1
AT1G30240.2									21	14	10	1	1	2	3.5072	0.0399642	TE1
AT5G43600.1									653	726	755	71	59	73	3.39763	0.00592937	TE1
AT2G17695.3									14	10	8	1	1	1	3.37643	0.0117311	TE1
AT2G38480.1									13	6	9	1	1	1	3.15178	0.0256118	TE1
AT3G07320.1									104	98	93	8	16	11	3.13163	0.0222879	TE1
AT5G37247.1									262	225	226	46	66	57	2.08885	0.034437	TE1
AT1G35710.1									167	175	181	39	48	40	2.04749	0.0230281	TE1
AT3G29180.1									59	57	52	15	18	12	1.91806	0.0432987	TE1
AT1G48910.1									26	28	20	86	110	97	-1.9926	0.0399642	TE1
AT1G60220.1									236	211	209	832	849	945	-2.00104	0.022975	TE1
AT4G20480.1									305	337	290	1121	1738	1462	-2.19278	0.034437	TE1
AT3G08040.1									42	25	36	173	293	329	-2.92841	0.0399642	TE1
AT1G76170.7									32	19	35	298	205	225	-3.11174	0.0260303	TE1
AT3G61030.1									1	1	1	7	9	13	-3.22591	0.0163687	TE1
AT2G32370.1									4	4	6	61	42	49	-3.45093	0.0121147	TE1
AT4G35790.1									1	2	1	46	15	20	-4.25079	0.0415249	TE1
AT4G03610.4									11	3	4	87	95	148	-4.39262	0.0425652	TE1
AT2G28550.3									1	2	1	32	29	20	-4.3933	0.0154081	TE1
AT1G66980.2									1	3	1	72	28	57	-5.07507	0.0354843	TE1
AT5G42800.1	247	696	494	1	1	1	8.77989	0.00232218									EE	1440
AT5G13930.1	244	674	773	1	1	2	8.64056	0.00462782									EE	1695
AT3G20520.1	120	380	330	1	1	1	7.94769	0.00402318									EE	833
AT1G61255.1	71	137	145	1	1	1	6.80923	0.00232218									EE	356
AT1G62380.1	289	74	47	1	1	1	6.64632	0.0174305									EE	413
AT3G16370.1	54	119	124	1	1	1	6.53463	0.0038524									EE	300
AT4G25530.1	55	145	168	1	5	1	6.01055	0.0338876									EE	375
AT1G67265.1	25	91	117	1	1	1	6.00734	0.0161266									EE	236
AT4G09820.1	73	54	63	1	1	1	5.974	0.00111966									EE	193
AT5G04470.1	46	51	50	1	1	1	5.61328	0.00107942									EE	150
AT5G25220.1	32	57	62	1	1	1	5.5957	0.00340928									EE	154
AT4G39510.1	33	64	81	1	2	1	5.46141	0.00989076									EE	182
AT5G02540.1	16	58	75	1	1	1	5.36227	0.0218241									EE	152
AT4G34881.1	21	55	52	1	1	1	5.29137	0.00738872									EE	131
AT5G49360.1	26	28	77	1	1	1	5.25819	0.0108169									EE	134
AT1G08810.1	25	45	49	1	1	1	5.25014	0.0038524									EE	122
AT2G05330.1	28	41	46	1	1	1	5.22949	0.00232218									EE	118
AT3G16570.1	187	322	280	3	16	8	5.14071	0.029936									EE	816
AT1G20795.1	43	39	27	1	2	1	4.82218	0.00692215									EE	113
AT5G43150.1	30	26	46	1	2	1	4.7103	0.00922135									EE	106
AT5G37560.1	17	16	41	1	1	1	4.48167	0.0124755									EE	77
AT2G36050.1	32	19	17	1	1	1	4.44513	0.00462782									EE	71
AT4G40010.1	20	24	21	1	1	1	4.43307	0.00184121									EE	68
AT2G18880.1	525	450	433	27	12	36	4.36613	0.0161266									EE	1483
AT4G36990.1	28	13	24	1	1	1	4.36425	0.00682897									EE	68
AT1G78210.1	81	87	54	5	5	2	4.29794	0.0174305									EE	234
AT5G41410.1	27	30	9	1	1	1	4.27723	0.0238946									EE	69
AT5G02030.1	32	11	18	1	1	1	4.20979	0.0143316									EE	64
AT1G35895.1	30	22	34	4	1	1	4.15126	0.049414									EE	92
AT2G47115.1	8	26	26	1	1	1	4.13363	0.027308									EE	63
AT2G23670.1	3311	3774	3478	215	205	195	4.10132	0.00184121									EE	11178
AT4G28270.1	16	23	12	1	1	1	4.03617	0.00532345									EE	54
AT2G15090.1	33	11	12	1	1	1	4.0296	0.0222932									EE	59
AT5G47800.2	16	17	16	1	1	1	4.02915	0.00184121									EE	52
AT2G05410.2	13	13	21	1	1	1	3.93107	0.00462782									EE	50
AT2G47485.1	12	21	14	1	1	1	3.92821	0.00462782									EE	50
AT5G61340.2	18	32	17	1	1	3	3.89081	0.0390187									EE	72
AT2G32150.1	21	12	10	1	1	1	3.7664	0.00989076									EE	46
AT1G07940.1	16	17	22	3	1	1	3.65398	0.0353181									EE	60
AT2G27800.1	13	13	8	1	1	1	3.46696	0.00636232									EE	37
AT1G56345.1	10	15	9	1	1	1	3.46625	0.00585148									EE	37
AT2G34010.1	11	6	19	1	1	1	3.43077	0.0305027									EE	39
AT4G15975.1	14	10	8	1	1	1	3.37643	0.00692215									EE	35
AT2G35470.1	57	44	87	4	10	5	3.3638	0.0338876									EE	207
AT4G21870.1	12	10	8	1	1	1	3.3023	0.00462782									EE	33
AT5G59920.1	10	14	6	1	1	1	3.23808	0.0182635									EE	33
AT3G23970.1	194	181	194	25	30	27	2.79801	0.00462782									EE	651
AT3G44670.1	299	412	274	63	77	70	2.21173	0.0182635									EE	1195
AT4G03930.1	100	126	114	19	34	24	2.17789	0.0300231									EE	417
AT1G21000.1	30	40	31	7	8	8	2.12522	0.0141923									EE	124
AT3G27830.1	541	532	557	190	226	181	1.45547	0.0300231									EE	2227
AT1G56145.2	18	20	15	76	61	49	-1.79821	0.0390187									EE	239
AT5G62040.1	8	10	6	47	67	50	-2.78588	0.0157978									EE	188
AT1G62420.1	18	12	14	162	78	82	-2.80685	0.0305027									EE	366
AT5G26210.1	82	52	69	515	483	407	-2.80889	0.0108169									EE	1608
AT1G60400.1	1	1	1	5	18	13	-3.39743	0.049414									EE	39
AT1G28630.4	27	60	66	638	466	562	-3.53662	0.0218241									EE	1819
AT4G08800.1	1	1	1	7	13	22	-3.65574	0.0248649									EE	45
AT4G05110.2	1	1	1	7	21	17	-3.76238	0.0238946									EE	48
AT1G66040.1	5	4	9	117	70	60	-3.8049	0.0199789									EE	265
AT2G01560.1	1	1	2	20	11	31	-3.91185	0.0298997									EE	66
AT1G67400.1	2	2	3	19	57	58	-4.11795	0.0276072									EE	141
AT5G10950.1	42	46	32	1265	514	603	-4.21023	0.0134943									EE	2502
AT4G10160.1	6	10	5	185	107	126	-4.34044	0.009496									EE	439
AT1G49600.2	1	1	1	19	34	68	-5.14095	0.0131151									EE	124
AT5G39560.1	1	5	1	54	88	117	-5.58759	0.0320712									EE	266
AT3G49770.1	1	1	5	121	57	91	-5.64587	0.0305027									EE	276
AT4G08535.1	2	1	8	194	373	368	-6.88884	0.0238946									EE	946
