## Supplementary material for "Spatial and Temporal Regulation of Parent-of-Origin Allelic Expression in the Endosperm": SData 12 Domain specific imprinting FINISHED.xlsx

### Sheet: README
Sheet name	ESR and/or TE1 MEGs and PEGs
Description	Significant MEGs and PEGs in ESR, TE1 or both with informative read counts for both ESR and TE1; It is specified in which domain the genes are significantly imprinted
Column A	Gene
Column B-D	Maternal Col read count for three biological replicates of ESRpos
Column E-G	Paternal Tsu read count for three biological replicates of ESRpos
Column H	Informative read log2FC value Col vs Tsu in ESR
Column I	Adjusted pvalue Col vs Tsu in ESR
Column J-L	Maternal Col read count for three biological replicates of TE1pos
Column M-O	Paternal Tsu read count for three biological replicates of TE1pos
Column P	Informative read log2FC value Col vs Tsu in TE1
Column Q	Adjusted pvalue Col vs Tsu in TE1
Column R	Domain where this gene is significantly imprinted
Genes are sorted by AGI and color coded according to their location in Figure 6.
Sheet name	Excluded MEGs and PEGs
Description	ESR and TE1 MEGs and PEGs which were excluded due to the lack of sufficient informative reads in the other domain
Column A	Gene
Column B-D	Maternal Col read count for three biological replicates of ESRpos
Column E-G	Paternal Tsu read count for three biological replicates of ESRpos
Column H	Informative read log2FC value Col vs Tsu in ESR
Column I	Adjusted pvalue Col vs Tsu in ESR
Column J-L	Maternal Col read count for three biological replicates of TE1pos
Column M-O	Paternal Tsu read count for three biological replicates of TE1pos
Column P	Informative read log2FC value Col vs Tsu in TE1
Column Q	Adjusted pvalue Col vs Tsu in TE1
Column R	Domain where this gene is significantly imprinted

### Sheet: ESR_and_TE1_MEGs_and_PEGs
Gene	Col1ESR	Col2ESR	Col3ESR	Tsu1ESR	Tsu2ESR	Tsu3ESR	log2FC ESR	Adj.P ESR	Col1TE1	Col2TE1	Col3TE1	Tsu1TE1	Tsu2TE1	Tsu3TE1	log2FC TE1	Adj.P TE1	Domain
AT1G05090.1	17	7	12	1	1	1	3.49326	0.0243567	16	18	12	1	1	1	3.9183	0.00592937	ESR+TE1
AT1G08200.1	81	73	59	214	240	246	-1.72618	0.03109	103	181	117	207	250	185	-0.711314	0.468197	ESR
AT1G10820.2	479	612	677	103	60	40	3.21632	0.0395092	222	379	338	114	108	101	1.50512	0.112684	ESR
AT1G11270.1	73	98	96	16	24	13	2.36803	0.0400952	202	289	292	12	29	26	3.62653	0.034437	ESR+TE1
AT1G16750.1	12	7	20	1	1	2	3.23808	0.0657697	10	12	13	1	1	1	3.53578	0.00592937	TE1
AT1G23660.1	12	11	6	283	401	494	-5.37038	0.00841293	1	11	3	36	97	73	-4.30509	0.152477	ESR
AT1G28590.1	16	32	39	1	1	1	4.7618	0.011514	45	22	25	1	1	1	4.86505	0.00647344	ESR+TE1
AT1G35710.1	302	232	313	44	72	103	2.02352	0.0972268	167	175	181	39	48	40	2.04749	0.0230281	TE1
AT1G43640.1	74	45	45	1	15	1	4.42876	0.223478	32	87	59	1	1	1	5.7752	0.00694982	TE1
AT1G47490.1	2	4	5	48	41	28	-3.47598	0.0394479	12	14	34	161	113	152	-2.97308	0.0728966	ESR
AT1G48910.1	3	1	1	13	18	2	-2.42847	0.461769	26	28	20	86	110	97	-1.9926	0.0399642	TE1
AT1G60220.1	134	112	87	684	457	343	-2.11986	0.0659247	236	211	209	832	849	945	-2.00104	0.022975	TE1
AT1G61720.1	15	37	49	1	2	1	4.57702	0.0382559	72	68	13	1	1	1	5.31928	0.0508997	ESR
AT1G62070.1	114	357	336	1	2	1	7.56833	0.0109729	228	235	163	1	1	1	7.68605	0.00209123	ESR+TE1
AT1G63300.1	367	283	302	60	89	78	2.07822	0.029109	1705	1442	1654	650	815	520	1.29461	0.131725	ESR
AT1G65910.1	27	23	30	1	2	1	4.39511	0.011514	21	15	13	1	1	1	3.99988	0.00592937	ESR+TE1
AT1G66980.2	1	1	1	33	82	26	-5.36746	0.014915	1	3	1	72	28	57	-5.07507	0.0354843	ESR+TE1
AT1G67140.2	466	460	453	86	129	126	2.03942	0.028712	202	141	182	92	73	74	1.12757	0.155659	ESR
AT1G70630.3	32	33	23	185	122	136	-2.32721	0.0294329	34	16	12	18	45	29	-0.615778	0.685714	ESR
AT1G75630.2	26	39	27	4	6	4	2.71859	0.0243567	76	11	44	3	18	14	1.86818	0.526079	ESR
AT1G76170.7	12	29	3	32	22	53	-1.71982	0.528142	32	19	35	298	205	225	-3.11174	0.0260303	TE1
AT1G79840.2	1	2	28	1	1	1	1.93578	0.646204	11	16	12	1	1	1	3.68146	0.00592937	TE1
AT2G02080.1	57	43	60	9	10	10	2.45075	0.0134247	363	354	441	23	31	37	3.68962	0.00813946	ESR+TE1
AT2G10260.1	164	149	189	18	17	25	3.07924	0.0108832	870	1000	930	91	53	71	3.73543	0.00817622	ESR+TE1
AT2G14690.1	13298	11581	11150	1449	1232	859	3.37634	0.0109729	3077	2940	3670	261	300	233	3.60985	0.00592937	ESR+TE1
AT2G15290.1	80	98	94	30	28	19	1.84302	0.0486809	116	119	62	15	34	64	1.57088	0.415706	ESR
AT2G16880.1	138	95	115	22	35	25	2.0971	0.0424752	43	84	57	18	73	19	1.0146	0.600927	ESR
AT2G28650.1	40	57	75	1	1	1	5.79455	0.00282943	152	100	64	1	1	1	6.63059	0.00528719	ESR+TE1
AT2G32370.1	1	2	1	9	5	21	-2.96139	0.134342	4	4	6	61	42	49	-3.45093	0.0121147	TE1
AT2G34420.1	166	83	102	13	11	9	3.36424	0.020939	443	335	562	37	28	37	3.69578	0.00943861	ESR+TE1
AT2G36470.1	113	102	128	30	22	24	2.18044	0.0187448	50	27	15	3	6	1	3.37857	0.178429	ESR
AT2G38890.3	14	16	21	1	1	1	4.06656	0.00383505	13	3	14	1	6	1	2.16926	0.475377	ESR
AT2G43060.1	24	34	18	1	1	1	4.61412	0.00579597	29	16	15	1	1	1	4.25496	0.00860817	ESR+TE1
AT2G47750.1	58	56	155	1	1	3	5.7855	0.029109	74	62	44	3	16	1	4.01271	0.212853	ESR
AT3G02290.5	66	124	102	12	8	11	3.20887	0.0221323	17	21	29	15	4	6	1.6153	0.355935	ESR
AT3G07320.1	2	32	50	1	9	8	1.82464	0.655954	104	98	93	8	16	11	3.13163	0.0222879	TE1
AT3G09950.1	12	20	16	1	1	1	3.96896	0.00579597	9	19	12	1	1	1	3.66761	0.0158104	ESR+TE1
AT3G10380.1	638	523	511	2498	1631	1762	-1.79861	0.0486809	212	209	204	847	625	595	-1.70766	0.0551182	ESR
AT3G13100.1	2	16	11	1	2	1	2.48648	0.368256	12	7	12	1	1	1	3.32576	0.0154081	TE1
AT3G14760.1	47	79	47	1	1	1	5.80432	0.00257262	98	40	85	1	1	1	6.11534	0.00592937	ESR+TE1
AT3G16230.10	28	31	30	280	121	210	-2.69798	0.0433621	105	85	103	141	320	99	-0.760233	0.596408	ESR
AT3G16850.1	189	156	170	6	17	8	4.19487	0.0237617	59	18	18	10	3	2	2.77187	0.261092	ESR
AT3G18035.1	110	69	75	68	44	43	0.715181	0.473084	133	137	131	45	42	45	1.60357	0.0398529	TE1
AT3G19450.1	10	19	12	1	1	2	3.38494	0.0375764	33	15	31	6	6	5	2.13788	0.0989318	ESR
AT3G23110.1	79	61	86	1	1	1	6.22026	0.001544	136	59	59	1	1	1	6.28425	0.00592937	ESR+TE1
AT3G28360.1	18	23	38	1	1	1	4.64714	0.0078921	9	30	62	1	1	15	3.37471	0.418494	ESR
AT3G29180.1	68	117	91	154	32	59	0.438731	0.791907	59	57	52	15	18	12	1.91806	0.0432987	TE1
AT3G46910.1	17	23	19	1	1	1	4.28632	0.00218536	8	16	26	6	1	1	3.03849	0.261092	ESR
AT3G49780.1	16	42	35	1	1	1	4.84053	0.0134247	30	36	12	1	1	1	4.55393	0.0222879	ESR+TE1
AT3G61030.1	1	1	1	13	18	11	-3.7766	0.00612821	1	1	1	7	9	13	-3.22591	0.0163687	ESR+TE1
AT3G61860.1	257	264	292	91	89	93	1.57239	0.0221323	196	221	237	91	95	98	1.19967	0.0947922	ESR
AT4G05040.1	44	68	37	1	1	2	5.25212	0.0109917	65	44	62	2	1	11	4.32552	0.147218	ESR
AT4G09490.1	15	17	14	1	1	1	3.9339	0.00212176	32	24	6	1	1	5	3.28267	0.261043	ESR
AT4G09960.4	8	11	9	1	1	2	2.87645	0.0377557	7	21	20	1	1	1	3.84053	0.0401935	ESR+TE1
AT4G12290.1	16	24	47	1	1	1	4.71318	0.0163403	40	32	13	1	1	1	4.67412	0.0215492	ESR+TE1
AT4G12960.2	122	56	113	1	1	1	6.51942	0.00383505	89	123	74	1	1	1	6.54257	0.00281564	ESR+TE1
AT4G15710.1	22	19	8	1	1	1	3.90245	0.028712	1	32	7	1	1	1	2.60245	0.491521	ESR
AT4G20480.1	188	244	226	1332	1278	1316	-2.58516	0.00820623	305	337	290	1121	1738	1462	-2.19278	0.034437	ESR+TE1
AT4G22285.1	67	88	71	29	26	24	1.51063	0.0433621	97	116	118	85	60	41	0.888901	0.395412	ESR
AT5G06370.1	53	65	50	153	145	189	-1.53513	0.0498024	42	34	34	36	25	43	0.109066	0.907813	ESR
AT5G20700.1	25	35	43	207	158	195	-2.4684	0.028712	99	26	19	103	114	17	-0.676377	0.79951	ESR
AT5G35375.1	24	42	34	1	1	1	5.02158	0.0036767	75	114	107	1	1	1	6.60106	0.00265656	ESR+TE1
AT5G37247.1	33	48	55	14	12	8	2.00613	0.0699417	262	225	226	46	66	57	2.08885	0.034437	TE1
AT5G38700.1	759	1171	791	218	249	267	1.86671	0.0438385	370	143	116	77	42	48	1.76839	0.285096	ESR
AT5G42690.2	917	946	849	66	106	123	3.24709	0.014915	232	536	310	55	26	113	2.63274	0.187172	ESR
AT5G43170.1	36	25	49	1	2	1	4.8095	0.0143271	24	38	54	1	1	5	4.42195	0.089106	ESR
AT5G43270.1	43	76	48	1	2	1	5.41972	0.0101058	169	80	138	2	9	5	4.77983	0.0487539	ESR+TE1
AT5G43600.1	76	109	71	1	9	11	4.17883	0.183226	653	726	755	71	59	73	3.39763	0.00592937	TE1
AT5G44280.2	2462	1761	2165	366	375	309	2.59668	0.0124533	756	659	632	405	543	405	0.607264	0.418394	ESR
AT5G45050.1	94	80	68	16	16	19	2.23868	0.0163403	126	87	80	26	66	61	1.02219	0.473499	ESR
AT5G45770.1	29	29	10	1	1	1	4.34596	0.028712	20	17	23	1	1	1	4.31098	0.0042096	ESR+TE1
AT5G47150.1	27	10	29	1	1	1	4.3116	0.027528	29	18	21	1	1	1	4.47341	0.00555772	ESR+TE1
AT5G47500.1	162	108	159	671	895	1177	-2.66306	0.03109	1144	1470	1000	2752	1763	2183	-0.884974	0.325583	ESR
AT5G48100.1	26	24	19	1	1	1	4.51111	0.00212176	29	29	21	1	1	1	4.70276	0.0042096	ESR+TE1
AT5G50100.1	12	14	11	35	39	33	-1.53578	0.0374358	53	31	25	48	83	73	-0.941285	0.447967	ESR
AT5G51950.1	11	11	8	1	1	1	3.30629	0.00579597	20	10	3	1	1	1	3.07627	0.171554	ESR
AT5G53150.2	19	28	16	104	121	92	-2.36253	0.0340359	44	43	42	124	95	144	-1.47199	0.0860144	ESR
AT5G58980.1	1587	1313	1266	385	262	202	2.33882	0.0400952	885	796	1044	322	119	83	2.61776	0.141172	ESR
AT5G59310.1	86	84	92	1	1	1	6.44738	0.000517925	158	65	81	1	1	1	6.55533	0.00555772	ESR+TE1
AT5G63225.1	32	40	45	1	1	1	5.27126	0.00212176	54	40	17	1	1	1	5.05476	0.0167544	ESR+TE1
AT2G23470.1	18	14	12	1	1	1	3.85408	0.00410673	30	27	12	11	38	13	0.279647	0.880786	ESR
AT4G09970.1	70	50	73	10	14	9	2.55459	0.0274894	29	21	49	23	18	54	0.138878	0.94615	ESR
AT4G12080.1	9	9	12	1	2	2	2.6416	0.0481463	9	13	24	7	13	23	0.141324	0.949628	ESR
AT4G12690.1	17	15	43	1	1	1	4.47354	0.0221323	47	15	10	17	6	39	0.275193	0.930098	ESR
AT5G53140.1	10	17	11	44	56	62	-2.11739	0.0498237	40	61	41	51	59	39	-0.0767511	0.945932	ESR
AT1G30530.1	64	52	61	6	5	3	3.71311	0.0136107	148	110	180	85	54	71	1.05621	0.269285	ESR
AT1G31335.1	15	12	9	1	1	1	3.55393	0.00779404	13	49	30	21	15	17	0.61179	0.685714	ESR
AT1G62200.3	5	11	15	111	157	203	-4.02204	0.0383001	26	1	15	5	31	43	-1.36502	0.718142	ESR
AT2G07680.3	4	6	3	124	203	177	-5.30574	0.00725661	58	61	99	84	241	310	-1.38775	0.4376	ESR
AT4G16745.2	25	26	11	1	1	2	3.93458	0.0385193	7	19	11	5	3	11	1.04946	0.567093	ESR
AT2G38480.1	7	13	12	20	45	1	0.092992	1	13	6	9	1	1	1	3.15178	0.0256118	TE1
AT5G50990.1	9	20	7	8	23	9	-0.131426	0.964169	22	16	13	1	1	1	4.05329	0.00632345	TE1
AT1G23530.1	50	15	69	70	37	97	-0.759793	0.655954	15	18	10	1	1	1	3.79958	0.00860817	TE1
AT1G51170.1	5	5	3	22	15	3	-1.24082	0.636209	39	29	32	9	10	8	1.88384	0.0399642	TE1
AT1G67500.2	7	10	7	3	1	10	1.34325	0.626987	13	14	9	1	1	1	3.55924	0.0074953	TE1
AT1G80880.1	1	2	6	17	1	13	-1.40098	0.655954	11	18	10	1	1	2	3.31709	0.0399642	TE1
AT3G11010.2	22	14	11	58	20	33	-1.16603	0.471602	11	10	11	1	1	1	3.4136	0.00555772	TE1
AT3G54380.1	18	9	8	15	1	9	1.08768	0.67073	17	23	13	1	1	2	3.77049	0.025135	TE1
AT5G47360.1	18	2	24	8	1	8	1.25163	0.690572	22	12	10	1	1	1	3.78877	0.0167544	TE1
AT1G28670.1	1	1	1	93	95	87	-6.51732	0.000517925	1	1	2	11	60	14	-4.05789	0.107459	ESR
AT2G15325.1	5	36	30	1	4	8	2.46625	0.50053	25	32	34	1	1	1	4.91044	0.00353057	TE1
AT2G28550.3	3	3	1	3	16	11	-1.95816	0.462094	1	2	1	32	29	20	-4.3933	0.0154081	TE1
AT2G46930.1	12	8	22	1	1	1	3.68146	0.028712	7	7	19	144	53	42	-2.80918	0.171554	ESR
AT3G08040.1	144	147	141	79	72	19	1.59584	0.411584	42	25	36	173	293	329	-2.92841	0.0399642	TE1
AT3G63280.4	85	92	123	3	4	1	5.43017	0.0272495	8	18	13	1	1	2	3.29012	0.0523206	ESR
AT4G03610.4	1	4	1	3	4	31	-2.17972	0.510491	11	3	4	87	95	148	-4.39262	0.0425652	TE1
AT4G10420.1	22	28	9	1	1	1	4.14557	0.029109	39	47	108	12	32	16	1.66997	0.344109	ESR
AT5G18550.1	359	354	495	1	2	8	7.30224	0.028712	113	144	186	1	18	23	4.27859	0.278356	ESR
AT5G24060.2	1	1	2	27	65	50	-5.14037	0.0163403	15	7	18	19	64	64	-1.78792	0.380902	ESR
AT5G54410.1	89	222	185	1	1	1	7.26718	0.00383505	16	43	51	1	1	1	5.0329	0.0190944	ESR+TE1

### Sheet: Removed
Gene	Col1ESR	Col2ESR	Col3ESR	Tsu1ESR	Tsu2ESR	Tsu3ESR	log2FC ESR	Adj.P ESR	Col1TE1	Col2TE1	Col3TE1	Tsu1TE1	Tsu2TE1	Tsu3TE1	log2FC TE1	Adj.P TE1	Domain
AT2G15220.1									228	147	211	1	1	1	7.58455	0.00209123	TE1		589
AT1G52905.1									20	21	23	1	1	1	4.4126	0.00353057	TE1		67
AT1G06220.1									18	25	21	1	1	1	4.40203	0.0042096	TE1		67
AT3G06840.1									18	24	13	1	1	1	4.15178	0.00694982	TE1		58
AT5G03435.1									13	21	18	1	1	1	4.08756	0.00592937	TE1		55
AT1G72220.1									24	8	13	1	1	1	3.7618	0.034437	TE1		48
AT2G41380.1									24	12	8	1	1	1	3.72331	0.0354357	TE1		47
AT3G13860.1									17	10	18	2	1	1	3.52644	0.0350154	TE1		49
AT1G30240.2									21	14	10	1	1	2	3.5072	0.0399642	TE1		49
AT1G19210.1									16	11	8	1	1	1	3.48648	0.0158104	TE1		38
AT2G17695.3									14	10	8	1	1	1	3.37643	0.0117311	TE1		35
AT1G11940.1									7	10	14	1	1	1	3.31221	0.0181045	TE1		34
AT5G27890.1									10	13	7	1	1	1	3.27657	0.0158104	TE1		33
AT2G26250.1									14	8	6	1	1	1	3.13077	0.034437	TE1		31
AT4G35790.1									1	2	1	46	15	20	-4.25079	0.0415249	TE1		85
AT1G52330.2	29	16	18	1	1	1	4.34264	0.00618757									ESR	66
AT1G26930.1	16	14	16	1	1	1	3.93578	0.00212176									ESR	49
AT1G05260.1	15	15	14	1	1	1	3.87371	0.00212176									ESR	47
AT5G50750.1	5	12	14	1	1	1	3.23808	0.0486809									ESR	34
AT1G71910.1	13	7	8	1	1	1	3.16926	0.0154134									ESR	31
AT4G25200.1	1	1	1	7	11	14	-3.35805	0.0154134									ESR	35
AT2G03020.1	1	1	1	13	13	14	-3.73608	0.00212176									ESR	43
AT3G23240.1	1	1	1	11	22	40	-4.4136	0.0294329									ESR	76
